# SARS-CoV-2 proteins exploit host’s genetic and epigenetic mediators for the annexation of key host signaling pathways that confers its immune evasion and disease pathophysiology

**DOI:** 10.1101/2020.05.06.050260

**Authors:** Md. Abdullah-Al-Kamran Khan, Abul Bashar Mir Md. Khademul Islam

**Author notes:** **Correspondence:** Dr. Abul Bashar Mir Md. Khademul Islam, Associate Professor, Department of Genetic Engineering and Biotechnology, University of Dhaka, Dhaka 1000, Bangladesh.

## Abstract

The constant rise of the death toll and cases of COVID-19 has made this pandemic a serious threat to human civilization. Understanding of host-SARS-CoV-2 interaction in viral pathogenesis is still in its infancy. In this study we aimed to correlate how SARS-CoV-2 utilizes its proteins for tackling the host immune response; parallelly, how host epigenetic factors might play a role in this pathogenesis was also investigated. We have utilized a blend of computational and knowledgebase approach to elucidate the interplay between host and SARS-CoV-2. Integrating the experimentally validated host interactome proteins and differentially expressed host genes due to SARS-CoV-2 infection, we have taken a blend of computational and knowledgebase approach to delineate the interplay between host and SARS-CoV-2 in various signaling pathways. Also, we have shown how host epigenetic factors are involved in the deregulation of gene expression. Strikingly, we have found that several transcription factors and other epigenetic factors can modulate some immune signaling pathways, helping both host and virus. We have identified miRNA hsa-miR-429 whose transcription factor was also upregulated and targets were downregulated and this miRNA can have pivotal role in suppression of host immune responses. While searching for the pathways in which viral proteins interact with host proteins, we have found pathways like-HIF-1 signaling, autophagy, RIG-I signaling, Toll-like receptor signaling, Fatty acid oxidation/degradation, Il-17 signaling etc significantly associated. We observed that these pathways can be either hijacked or suppressed by the viral proteins, leading to the improved viral survival and life-cycle. Moreover, pathways like-Relaxin signaling in lungs suggests aberration by the viral proteins might lead to the lung pathophysiology found in COVID-19. Also, enrichment analyses suggest that deregulated genes in SARS-CoV-2 infection are involved in heart development, kidney development, AGE-RAGE signaling pathway in diabetic complications etc. might suggest why patients with comorbidities are becoming more prone to SARS-CoV-2 infection. Our results suggest that SARS-CoV-2 integrates its proteins in different immune signaling pathway and other cellular signaling pathways for developing efficient immune evasion mechanisms, while leading the host to more complicated disease condition. Our findings would help in designing more targeted therapeutic interventions against SARS-CoV-2.
