## Supplementary File 1 for "SARS-CoV-2 proteins exploit host’s genetic and epigenetic mediators for the annexation of key host signaling pathways that confers its immune evasion and disease pathophysiology"

### Sheet: Human proteins (int) SARS-CoV-2
Supplementary file 1: List of Human proteins and their associated interacting SARS-CoV-2 proteins
S	E	M	N	NSP1	NSP2	NSP4	NSP5	NSP6	NSP7	NSP8	NSP9	NSP10	NSP12	NSP13	NSP14	NSP15	ORF3b	ORF6	ORF7a	ORF8	ORF9b	ORF9c	ORF10
GOLGA7	AP3B1	AAR2	CSNK2A2	POLA2	FKBP15	ALG11	HDAC2	ATP13A3	ACSL3	AATF	DCAF7	GFER	AKAP8	AKAP9	GLA	ARF6	ALG5	MTCH1	HEATR3	ADAM9	BAG5	ACAD9	CUL2
ZDHHC5	BRD2	AASS	CSNK2B	POLA1	RAP1GDS1	DNAJC11	GPX1	ATP5MG	AGPS	ATE1	FBLN5	AP2A2	BCKDK	C1orf50	IMPDH2	NUTF2	ARL6IP6	NUP98	MDN1	ADAMTS1	CHMP2A	ALG8	ELOB
	BRD4	ACADM	DDX21	COLGALT1	GIGYF2	IDE	TRMT1	SIGMAR1	COMT	CCDC86	FBN1	AP2M1	CRTC3	CEP112	SIRT5	RNF41	CLCC1	RAE1		CHPF2	CSDE1	BCS1L	ELOC
	SLC44A2	AKAP8L	FAM98A	PKP2	EIF4E2	NUP210		ATP6AP1	CYB5B	DDX10	FBN2	ERGIC1	TCF12	CEP350			HMOX1			CHPF	DCTPP1	NDUFAF1	MAP7D1
	CWC27	ANO6	G3BP1	PRIM1	POR	TIMM10B			DCAKD	EXOSC2	EIF4H	GRPEL1	LARP4B	CENPF			SUN2			CISD3	DPH5	DPY19L1	PPT1
	ZC3H18	ATP1B1	G3BP2	PRIM2	SLC27A2	TIMM10			FAM162A	EXOSC3	MAT2B		MYCBP2	CEP68			TRIM59			COL6A1	MARK1	ECSIT	RBX1
		BZW2	LARP1		WASHC4	TIMM29			GNB1	EXOSC5	MIB1		PDZD11	CDK5RAP2			VPS11			DNMT1	MARK2	ERMP1	THTPA
		COQ8B	MOV10			TIMM9			GNG5	EXOSC8	NEK9		PLEKHA5	CLIP4			VPS39			EDEM3	MARK3	FAR2	TIMM8B
		ETFA	PABPC1						HS2ST1	HECTD1	NUP214		PPIL3	CNTRL			STOML2			EMC1	SLC9A3R1	GHITM	ZYG11B
		FAM8A1	PABPC4						LMAN2	LARP7	NUP54		PRRC2B	CEP135						ERLEC1	PTBP2	GPAA1
		FASTKD5	RBM28						MARC1	MEPCE	NUP58		RBM41	CEP250						ERO1B	TOMM70	ABCC1
		TUBGCP2	UPF1						MOGS	MPHOSPH10	NUP62		RIPK1	CIT						ERP44		NDUFB9
		TUBGCP3	RPL36						NAT14	NGDN	NUP88		SBNO1	FGFR1OP						FKBP10		NDFIP2
		INTS4	SNIP1						CYB5R3	NOL10	SPART		SLU7	FYCO1						FKBP7		NLRX1
		PMPCA	RRP9						NDUFAF2	NSD2	GTF2F2		TYSND1	GCC1						FBXL12		F2RL1
		PMPCB							PTGES2	MRPS2	ZNF503		UBAP2	GCC2						FOXRED2		PIGO
		SLC25A21							QSOX2	MRPS5			UBAP2L	GOLGA2						GDF15		PIGS
		PITRM1							RAB10	MRPS25			USP54	GOLGA3						GGH		RETREG3
		PSMD8							RAB14	MRPS27			ZC3H7A	GOLGB1						HS6ST2		SCAP
		REEP5							RAB18	SEPSECS			ZNF318	GORASP1						HYOU1		TMEM97
		REEP6							RAB1A	SRP19				GRIPAP1						IL17RA		TAPT1
		RTN4							RAB2A	SRP54				HOOK1						INHBE		TMEM39B
		SAAL1							RAB5C	SRP72				HSBP1						ITGB1		TMED5
		STOM							RAB7A	NARS2				JAKMIP1						LOX		UBXN8
		TARS2							RAB8A					PRKAR2A						MFGE8		WFS1
		ATP6V1A							RALA					PRKAR2B						NEU1		SLC30A6
		GGCX							RHOA					PRKACA						NGLY1
		YIF1A							SCCPDH					MIPOL1						NPC2
		SLC30A7							SCARB1					PDE4DIP						NPTX1
		SLC30A9							SELENOS					NIN						POFUT1
									DNAJC19					NINL						OS9
									TOR1AIP1					PCNT						PCSK6
														RDX						PLEKHF2
														ERC1						PLD3
														TBK1						POGLUT2
														TBKBP1						POGLUT3
														TLE1						PLOD2
														TLE3						PUSL1
														TLE5						PVR
														USP13						SDF2
