## Supplementary File 2 for "SARS-CoV-2 proteins exploit host’s genetic and epigenetic mediators for the annexation of key host signaling pathways that confers its immune evasion and disease pathophysiology"

### Sheet: Deregulated genes
Supplementary file 2: List of differentially expressed genes in SARS-CoV and SARS-CoV-2 infected cells
SARS1-DE	SARS1-UP	SARS1_DOWN	SARS2-DE	SARS2-UP	SARS2-DOWN	SARS1-SARS2-Common-DE
ARSB	ARSB	CXCL2	CSF3	CSF3	CAV1	CENPF
SEC62	SEC62	FOXF2	MIR3142HG	MIR3142HG	DSG3	IFI6
SPIN3	SPIN3	IFNB1	SGSM1	SGSM1	ABLIM1	HELLS
CENPF	CENPF	UBE2W	SAMD11	SAMD11	ALDH3A2	GPNMB
PRDX5	PRDX5	IGFBP5	PCDHGB1	PCDHGB1	WLS	FAM161A
LYZ	LYZ	AL133499.1	AC048341.2	AC048341.2	CPT1A	CYP2B7P
ASPM	ASPM	AL162231.4	KIAA0319	KIAA0319	SULF2	HMGB3
KIF14	KIF14	CCL27	CXCL5	CXCL5	SFRP1	CPT1A
UBAP2	UBAP2	PAPPA2	CCL20	CCL20	ACSL1	GPSM2
TTC3	TTC3	RAB11B	CSF2	CSF2	TNKS2	TFPI2
IQGAP3	IQGAP3	MROH2A	VNN3	VNN3	CBR1	MMP1
AC000120.1	AC000120.1	AL596276.2	IL6	IL6	SNHG8	CXCL2
KRIT1	KRIT1	YWHAE	AC015813.5	AC015813.5	STRBP	BCL3
UBE2S	UBE2S	ARRDC3	SPRR2D	SPRR2D	LRP11	INHBA
UBE2SP1	UBE2SP1	MUSK	IFI27	IFI27	GCLC	IL6
UBE2SP2	UBE2SP2	DUSP16	IL36G	IL36G	NRP1	TNFAIP3
NEB	NEB	FAAP20	SAA2	SAA2	SCP2	CCL20
TMEM87A	TMEM87A	TMED5	XAF1	XAF1	SORL1	CXCL8
TXNDC16	TXNDC16	ABCC13	SEC14L4	SEC14L4	FAT2	IL1A
DCAF16	DCAF16	ACTN2	SPRR2B	SPRR2B	RPL9	DUSP1
GAREM1	GAREM1	AC025031.2	MX1	MX1	GGCT	NFKBIA
IFI6	IFI6	MYRFL	SPRR2E	SPRR2E	CTDSPL
HELLS	HELLS	AC100786.1	B3GALT5	B3GALT5	ERF
FANCD2	FANCD2	MRTFB	PDZK1IP1	PDZK1IP1	DST
CYS1	CYS1	TENT5A	MMP9	MMP9	CLU
KDSR	KDSR	RRAD	DDIT4L	DDIT4L	PRCP
AC097625.2	AC097625.2	ASB12	IFI44L	IFI44L	PDCD4
ACE2	ACE2	PAIP2	IFI6	IFI6	CKAP2
NRTN	NRTN	CDHR5	CXCL8	CXCL8	SPARC
PCNX1	PCNX1	BCL3	CXCL3	CXCL3	MTUS1
APOBEC3A	APOBEC3A	MT-ND6	BCL2A1	BCL2A1	YTHDC2
APOBEC3B	APOBEC3B	MT-TE	MX2	MX2	NR2F2
RDH13	RDH13	TRMT9B	SAA1	SAA1	KCNMA1
C1orf43	C1orf43	INHBA	CFB	CFB	CYBRD1
NDC80	NDC80	GEM	VNN1	VNN1	FKBP5
KLHL24	KLHL24	LINC00265	S100A8	S100A8	PPDPF
RRM2	RRM2	DRD1	TNF	TNF	CD109
IMPACT	IMPACT	AL136964.1	GBP5	GBP5	RPL26
NUF2	NUF2	GAS5	C1QTNF1	C1QTNF1	ADD3
ARMC8	ARMC8	DUSP8	SYNGR3	SYNGR3	PRSS23
KIF11	KIF11	PER1	SPRR2A	SPRR2A	TMEM50B
CENPU	CENPU	FOSB	PI3	PI3	FLRT3
NUDT7	NUDT7	IL6	ICAM1	ICAM1	PSMC1P1
KIF23	KIF23	CREB5	MRGPRX3	MRGPRX3	SLC26A2
ANKRD9	ANKRD9	LINC02053	SERPINA3	SERPINA3	ENDOD1
AC026412.1	AC026412.1	NR1D1	KRT24	KRT24	CNTNAP3
SS18	SS18	TNFAIP3	PGLYRP4	PGLYRP4	LXN
DCPS	DCPS	CCL20	INHBA	INHBA	CENPF
ALDH1L2	ALDH1L2	H2BC8	OAS1	OAS1	NR1D2
MNS1	MNS1	CXCL8	TNFSF14	TNFSF14	CPA4
ANPEP	ANPEP	IL1A	CES1P1	CES1P1	NT5DC3
PCNX4	PCNX4	DUSP1	ZC3H12A	ZC3H12A	UGDH-AS1
PRTFDC1	PRTFDC1	ATF3	CXCL6	CXCL6	FOXO1
HAUS6	HAUS6	FOS	BIRC3	BIRC3	CTSH
HAUS6P3	HAUS6P3	JUN	C6orf223	C6orf223	MLPH
GPNMB	GPNMB	EGR1	TNFAIP3	TNFAIP3	CCDC14
CIRBP	CIRBP	NFKBIA	IRAK2	IRAK2	RAB7B
MYBL1	MYBL1	HSPA6	IFITM1	IFITM1	RPS3AP26
DNAJC9	DNAJC9	HSPA7	LINC02015	LINC02015	AQP3
TUBGCP3	TUBGCP3	EGR4	INHBA-AS1	INHBA-AS1	CCNA2
HDGFL3	HDGFL3	PTX3	IRF7	IRF7	GPSM2
ATL3	ATL3		TNFAIP2	TNFAIP2	PALMD
RHNO1	RHNO1		RND1	RND1	MCOLN3
GIPC2	GIPC2		C3	C3	CLCA2
PBRM1	PBRM1		AC008760.2	AC008760.2	EIF4BP6
ANP32A	ANP32A		LTB	LTB	TP53INP1
N4BP2	N4BP2		SOD2	SOD2	LIMCH1
MIS18A	MIS18A		CXCL1	CXCL1	SLF2
NCAPG	NCAPG		BST2	BST2	SLITRK6
CHML	CHML		CXCL2	CXCL2	BCL2L11
CYCS	CYCS		PLAT	PLAT	PHTF2
TTF2	TTF2		RHCG	RHCG	MN1
HS2ST1	HS2ST1		TCIM	TCIM	IL6R
INCENP	INCENP		LIF	LIF	TCF4
LEPROT	LEPROT		HEPHL1	HEPHL1	PRKACB
WDHD1	WDHD1		HBEGF	HBEGF	DUSP10
MED16	MED16		OAS3	OAS3	RPS26P47
ALG10B	ALG10B		OAS2	OAS2	RPS2P46
ZNF814	ZNF814		TNIP1	TNIP1	ZCCHC10
INO80B	INO80B		S100A12	S100A12	ATP9B
INO80B-WBP1	INO80B-WBP1		GPAT3	GPAT3	ZSWIM7
GTF2A1	GTF2A1		MYEOV	MYEOV	AC024293.1
PRR11	PRR11		P2RY6	P2RY6	ALDH3A1
STMP1	STMP1		TRIML2	TRIML2	GXYLT1
DDX43	DDX43		IL32	IL32	PCDH7
CCNG2	CCNG2		AL390719.1	AL390719.1	PBX1
EIF3A	EIF3A		SLC6A14	SLC6A14	RPSAP54
C4orf46	C4orf46		MYPN	MYPN	TFCP2L1
MCM5	MCM5		CYP27B1	CYP27B1	RPS26P15
VPS41	VPS41		MAFF	MAFF	PADI3
HMGB2	HMGB2		AL109615.3	AL109615.3	SPTLC3
LONRF2	LONRF2		S100A9	S100A9	AC116533.1
LOXL1-AS1	LOXL1-AS1		SPRR1A	SPRR1A	PROS1
AC007406.5	AC007406.5		C15orf48	C15orf48	CEP44
RFC2	RFC2		IL1A	IL1A	DTD2
APC	APC		MAP3K8	MAP3K8	HPGD
MAP4K4	MAP4K4		TLR2	TLR2	VAV3
LPGAT1	LPGAT1		EDN1	EDN1	AC093866.1
CBX3	CBX3		IL1B	IL1B	AL591135.1
MBNL3	MBNL3		FAM167A	FAM167A	FAM171B
E2F7	E2F7		PDGFB	PDGFB	RAB30
DIS3	DIS3		SOCS3	SOCS3	RPL13P12
NT5DC4	NT5DC4		STAT5A	STAT5A	LRTOMT
SLC35F5	SLC35F5		EPSTI1	EPSTI1	CREG2
RASSF8	RASSF8		IER3	IER3	PTPRZ1
AC023055.1	AC023055.1		ADAM8	ADAM8	TCN1
DNAJC14	DNAJC14		CES1	CES1	RAB15
FAM161A	FAM161A		KRT4	KRT4	FSIP2
CEP78	CEP78		CORO1A	CORO1A	SERPINB13
PSPC1	PSPC1		IVL	IVL	SESN3
ATAD2	ATAD2		CRCT1	CRCT1	DBP
DMAC2L	DMAC2L		NFKB2	NFKB2	TMEM60
AC104472.3	AC104472.3		BPGM	BPGM	AC007743.1
C3orf33	C3orf33		HELZ2	HELZ2	KCNQ1OT1
GUSB	GUSB		LENG9	LENG9	IRF2BPL
PCM1	PCM1		RELB	RELB	RPSAP47
ALMS1	ALMS1		PSMB9	PSMB9	TSC22D3
GTSE1	GTSE1		MAB21L4	MAB21L4	GCNT4
SEC22C	SEC22C		TYMP	TYMP	H3P6
EPPK1	EPPK1		NRCAM	NRCAM	FAM161A
AC016747.1	AC016747.1		C1R	C1R	FGF1
CCDC106	CCDC106		IFI44	IFI44	HELLS
DLGAP5	DLGAP5		NFKBIA	NFKBIA	RPL13AP25
PAH	PAH		CSGALNACT1	CSGALNACT1	ADCY1
PSIP1	PSIP1		KYNU	KYNU	RPS23P8
RAD51AP1	RAD51AP1		IL7R	IL7R	RPL21P75
TXNL4A	TXNL4A		IRF9	IRF9	AC093591.1
PALM2AKAP2	PALM2AKAP2		IFI35	IFI35	RPL21P119
ASRGL1	ASRGL1		PLSCR1	PLSCR1	EPHA4
BORCS7	BORCS7		IFIT1	IFIT1	GPNMB
FUS	FUS		POU2F2	POU2F2	EIF4BP3
RACGAP1	RACGAP1		QPCT	QPCT	RPL21P16
FAM111B	FAM111B		ISG15	ISG15	MAF
COTL1	COTL1		NFKBIZ	NFKBIZ	EFCAB7
MSI2	MSI2		G0S2	G0S2	RPL3P4
MPP6	MPP6		SAMHD1	SAMHD1	RPL10P16
FUBP1	FUBP1		TRIM47	TRIM47	EXTL2
KCMF1	KCMF1		C1S	C1S	LINC00504
AC068831.8	AC068831.8		TGM1	TGM1	CYP2B7P
PRC1	PRC1		PARP12	PARP12	ADAM23
CIT	CIT		IFITM3	IFITM3	HNRNPA1P54
URI1	URI1		MMP1	MMP1	GULP1
NCAPG2	NCAPG2		S100P	S100P	SOX6
IRAK3	IRAK3		SLC25A19	SLC25A19	MXRA5
CPSF6	CPSF6		XDH	XDH	AC087473.1
DCTD	DCTD		STC1	STC1	MBOAT1
E2F8	E2F8		EFNA1	EFNA1	KRT15
GK5	GK5		BMP2	BMP2	AC079922.1
ANKRD44	ANKRD44		SERPINB1	SERPINB1	HNRNPCP2
MCM7	MCM7		IKBKE	IKBKE	OLFML2A
MIR106B	MIR106B		DTX2	DTX2	LRMP
TAF9B	TAF9B		RBP5	RBP5	THBD
LAMP2	LAMP2		LCN2	LCN2	RPSAP19
NHS	NHS		TGM2	TGM2	CYP4F3
ALYREF	ALYREF		CTU2	CTU2	AKR1B15
AC090772.5	AC090772.5		CDC42EP2	CDC42EP2	METTL7A
IFT74	IFT74		GPR176	GPR176	TMSB4XP4
CLCC1	CLCC1		TLCD1	TLCD1	CENPA
MARF1	MARF1		SERPINB2	SERPINB2	AC079250.1
EID2B	EID2B		PARP9	PARP9	AC115223.1
LAMB1	LAMB1		PLAUR	PLAUR	VTCN1
TLCD4	TLCD4		KRT6B	KRT6B	PPARGC1A
ERICH1	ERICH1		BCL3	BCL3	ATG9B
WDR4	WDR4		PRDM1	PRDM1	CALML3
IRS1	IRS1		DRAM1	DRAM1	EEF1A1P13
LIG1	LIG1		CLUHP3	CLUHP3	RPL10AP6
RBBP4	RBBP4		FEZ1	FEZ1	RPL37P2
NRAV	NRAV		IFIT3	IFIT3	ZNF488
CDCA7L	CDCA7L		IFIH1	IFIH1	MTRNR2L12
CCNF	CCNF		SGPP2	SGPP2	AC099789.1
PXMP4	PXMP4		CSTB	CSTB	GAS6-AS1
SMARCA4	SMARCA4		OSBP2	OSBP2	PSMC1P9
CDC16	CDC16		PRELID2	PRELID2	HSP90AA2P
LINC00205	LINC00205		ADRB2	ADRB2	RPS11P5
SEC14L1	SEC14L1		DUSP4	DUSP4	CLDN23
RFC5	RFC5		ZBED2	ZBED2	EEF1B2P3
CYP2B6	CYP2B6		SLPI	SLPI	HSPB1P1
CYP2B7P	CYP2B7P		PODXL	PODXL	NID1
TBC1D31	TBC1D31		EHD1	EHD1	MYLK
OGA	OGA		RHOV	RHOV	PSMC1P3
BUB1B	BUB1B		SLAMF9	SLAMF9	HNRNPUL2-BSCL2
FANCI	FANCI		SPRY4	SPRY4	MTND6P4
FGD4	FGD4		COL8A1	COL8A1	CASD1
PROM2	PROM2		ZP3	ZP3	RPS2P7
EXOSC10	EXOSC10		SAMD9L	SAMD9L	AC144530.1
MIA3	MIA3		NCCRP1	NCCRP1	STON1
BRCA1	BRCA1		SMTN	SMTN	RPL7AP50
FBXL20	FBXL20		OTUB2	OTUB2	PRODH
LTBP3	LTBP3		FOSL1	FOSL1	AC099336.2
AMFR	AMFR		DDX28	DDX28	RBM20
MPHOSPH8	MPHOSPH8		EVA1C	EVA1C	RPS2P55
AC107871.1	AC107871.1		ALOX15B	ALOX15B	MAP7D2
CALML4	CALML4		SMOX	SMOX	MTCO2P12
SMCHD1	SMCHD1		MLKL	MLKL	CXCL14
ZNF226	ZNF226		NEDD9	NEDD9	PTGES3P3
ROBO1	ROBO1		MIF4GD	MIF4GD	AP000542.3
MUC5B	MUC5B		NFKBIE	NFKBIE	LGI3
BUB3	BUB3		ZC3H12C	ZC3H12C	AC008592.3
MBTD1	MBTD1		KRT23	KRT23	AC092597.1
AC087721.2	AC087721.2		NCF2	NCF2	BMP8B
NUSAP1	NUSAP1		PTGS2	PTGS2	MAP2K6
VMA21	VMA21		SBNO2	SBNO2	IFITM10
H2AZ2	H2AZ2		ANGPTL4	ANGPTL4	NANOS1
TM7SF3	TM7SF3		ZSWIM4	ZSWIM4	PDK4
TMEM237	TMEM237		TNC	TNC	AL603839.3
CCDC88A	CCDC88A		SLC25A37	SLC25A37	RPS13P2
ABAT	ABAT		PLAU	PLAU	ANKAR
SHANK2	SHANK2		BID	BID	PCDHAC1
GASK1B	GASK1B		DDX58	DDX58	AP001324.1
MRPL42	MRPL42		TUBA1A	TUBA1A	EIF4HP1
ABHD11	ABHD11		STAT1	STAT1	RPSAP4
PLA2G12A	PLA2G12A		EREG	EREG	TFDP2
AC087190.3	AC087190.3		C1RL-AS1	C1RL-AS1	FAM230J
C16orf72	C16orf72		NFKB1	NFKB1	MT-TY
UHMK1	UHMK1		CXCL16	CXCL16	THSD7A
ELP3	ELP3		SLC2A6	SLC2A6	HNRNPA1P4
CDT1	CDT1		CDC25B	CDC25B	FCGBP
C3orf80	C3orf80		CDA	CDA	MT-TA
TCAF1	TCAF1		ASS1	ASS1	LINC00937
SNORD118	SNORD118		SEMA7A	SEMA7A	CR381653.2
TMEM107	TMEM107		ST3GAL5	ST3GAL5	FAM106A
GTF2H3	GTF2H3		ITGA5	ITGA5	GRIN2C
ABCB9	ABCB9		HSD11B1	HSD11B1
DNAJC3	DNAJC3		RRP9	RRP9
CENPN	CENPN		ETS1	ETS1
SMC2	SMC2		PSMB8	PSMB8
MIB1	MIB1		WWC1	WWC1
SHPRH	SHPRH		MICB	MICB
MEIOC	MEIOC		GJB2	GJB2
USP1	USP1		ZNF319	ZNF319
SRGAP2B	SRGAP2B		SPRR1B	SPRR1B
SRGAP2C	SRGAP2C		SAMD4A	SAMD4A
AL356019.2	AL356019.2		TRAF3	TRAF3
TTC5	TTC5		RFTN1	RFTN1
AC073508.2	AC073508.2		EPHA2	EPHA2
SMARCE1	SMARCE1		IFNAR2	IFNAR2
NFATC2IP	NFATC2IP		WNT7A	WNT7A
RNASEH1	RNASEH1		HYI	HYI
WDR26	WDR26		GABRP	GABRP
SUDS3	SUDS3		NEURL1B	NEURL1B
MPHOSPH9	MPHOSPH9		PRELID1	PRELID1
CMAS	CMAS		MFSD2A	MFSD2A
HNRNPU	HNRNPU		PLK3	PLK3
RNU4-46P	RNU4-46P		VEGFA	VEGFA
TMC5	TMC5		AC140479.4	AC140479.4
TLR3	TLR3		ERN1	ERN1
RFXAP	RFXAP		GLRX	GLRX
CNTLN	CNTLN		ALDH1A3	ALDH1A3
GATAD2A	GATAD2A		STAP2	STAP2
MELK	MELK		LGALSL	LGALSL
PDZK1	PDZK1		PPP2R5B	PPP2R5B
PDZK1P1	PDZK1P1		CCDC9B	CCDC9B
PIGW	PIGW		IGFBP3	IGFBP3
PPM1A	PPM1A		KRT17	KRT17
NAA40	NAA40		STK25	STK25
ZCCHC7	ZCCHC7		ACTN1	ACTN1
OSBPL1A	OSBPL1A		KIFC3	KIFC3
SKA1	SKA1		PML	PML
TCAIM	TCAIM		AC006058.4	AC006058.4
MBD4	MBD4		TNFRSF10A	TNFRSF10A
GNB4	GNB4		MICAL2	MICAL2
HMGB3	HMGB3		TUBB2A	TUBB2A
PHACTR2	PHACTR2		SUSD6	SUSD6
ABI3BP	ABI3BP		ANXA3	ANXA3
RECQL	RECQL		IFITM2	IFITM2
CRKL	CRKL		GRAMD1B	GRAMD1B
SLC16A7	SLC16A7		MPV17L2	MPV17L2
CDK5RAP2	CDK5RAP2		CCDC24	CCDC24
DDHD2	DDHD2		SERPINB8	SERPINB8
WARS2	WARS2		TAP1	TAP1
PSD3	PSD3		IDI1	IDI1
FST	FST		EFHD2	EFHD2
PROSER1	PROSER1		CDC34	CDC34
KIF20A	KIF20A		CD82	CD82
RPS6KA5	RPS6KA5		TUBB4B	TUBB4B
SPATS2L	SPATS2L		HERC6	HERC6
LRRC19	LRRC19		ENO2	ENO2
SLC7A11	SLC7A11		TUBA4A	TUBA4A
SAMM50	SAMM50		HLA-B	HLA-B
NUP50	NUP50		TMEM132A	TMEM132A
TMEM160	TMEM160		DTX3L	DTX3L
CPT1A	CPT1A		AMPD3	AMPD3
BRWD1	BRWD1		SRM	SRM
BRD3OS	BRD3OS		IFNGR1	IFNGR1
SHCBP1	SHCBP1		SLC11A2	SLC11A2
GPSM2	GPSM2		ADAM28	ADAM28
RRM1	RRM1		TRAF2	TRAF2
SPAST	SPAST		THSD1	THSD1
BRIP1	BRIP1		HDGF	HDGF
AC126283.2	AC126283.2		F3	F3
CFI	CFI		TLCD3A	TLCD3A
ID2	ID2		PTGES2	PTGES2
TNRC6B	TNRC6B		DUSP1	DUSP1
NEO1	NEO1		MTSS1	MTSS1
SLC16A5	SLC16A5		NHP2	NHP2
SERBP1	SERBP1		AFAP1L1	AFAP1L1
CENPC	CENPC		RRP1	RRP1
CENPCP1	CENPCP1		UBE2L6	UBE2L6
CASP2	CASP2		STRA6	STRA6
CAMK4	CAMK4		BTG3	BTG3
EXPH5	EXPH5		FXYD5	FXYD5
ITCH	ITCH		GNA15	GNA15
PRKDC	PRKDC		NAMPT	NAMPT
LMNB2	LMNB2		SLC25A28	SLC25A28
TNFAIP6	TNFAIP6		FAM83A	FAM83A
MACO1	MACO1		CSTA	CSTA
IFT80	IFT80		TGFA	TGFA
PHF20	PHF20		TRIM16	TRIM16
EHBP1L1	EHBP1L1		SQOR	SQOR
ATP13A4	ATP13A4		AKR1B1	AKR1B1
PIGK	PIGK		LYN	LYN
IDH2	IDH2		MTHFD2	MTHFD2
AL139300.1	AL139300.1		GJB3	GJB3
KLC1	KLC1		LDLR	LDLR
RRP36	RRP36		NUAK2	NUAK2
FRAT2	FRAT2		RANGAP1	RANGAP1
FAM149A	FAM149A		HAS3	HAS3
HSPA2	HSPA2		ERRFI1	ERRFI1
AC005229.4	AC005229.4		LAMB3	LAMB3
CRACD	CRACD		PTAFR	PTAFR
FOXM1	FOXM1		B4GALT2	B4GALT2
VPS13B	VPS13B		CDCP1	CDCP1
PLEKHH2	PLEKHH2		TUBB	TUBB
INTS7	INTS7		SEMA4B	SEMA4B
CDC14B	CDC14B		PRMT1	PRMT1
SCIN	SCIN		HMGCS1	HMGCS1
TFPI2	TFPI2		TRIM14	TRIM14
CFAP73	CFAP73		EIF3G	EIF3G
CCDC152	CCDC152		SH3RF2	SH3RF2
DIP2A	DIP2A		PSME2	PSME2
CEACAM7	CEACAM7		PPIF	PPIF
CTSB	CTSB		TUBG1	TUBG1
MMP1	MMP1		TUBA1B	TUBA1B
PCSK5	PCSK5		TMEM51	TMEM51
AC073857.1	AC073857.1		GNA12	GNA12
MIR6836	MIR6836		FLNB	FLNB
SNX8	SNX8		PCSK9	PCSK9
CELSR1	CELSR1		PQBP1	PQBP1
IPO9	IPO9		PPP1R15A	PPP1R15A
EEF1A1	EEF1A1		VARS1	VARS1
CDK1	CDK1		ATP1B1	ATP1B1
TAPBP	TAPBP		INAVA	INAVA
DHFR	DHFR		KCTD11	KCTD11
TMEM209	TMEM209		TUBA1C	TUBA1C
ALDH5A1	ALDH5A1		TPCN1	TPCN1
PIGZ	PIGZ		CSRP1	CSRP1
PHAX	PHAX		SH3KBP1	SH3KBP1
KIF4A	KIF4A		CD99	CD99
RBM12	RBM12		NCOA7	NCOA7
IKBIP	IKBIP		SDC4	SDC4
GRIN2A	GRIN2A		HK2	HK2
KNL1	KNL1		COL12A1	COL12A1
AC073534.1	AC073534.1		TINF2	TINF2
HAVCR1	HAVCR1		LAP3	LAP3
PFKFB2	PFKFB2		TICAM1	TICAM1
BICRAL	BICRAL		ANXA1	ANXA1
GALNT12	GALNT12		HMOX2	HMOX2
SFI1	SFI1		ARNTL2	ARNTL2
RAB22A	RAB22A		ANXA6	ANXA6
WDR5	WDR5		SQLE	SQLE
ZMYND8	ZMYND8		MOGS	MOGS
TMED9	TMED9		B4GALT1	B4GALT1
AHCTF1	AHCTF1		PDPN	PDPN
SMAD2	SMAD2		ALAS1	ALAS1
HRAS	HRAS		SMAD3	SMAD3
AC012314.12	AC012314.12		CCT5	CCT5
AC012314.13	AC012314.13		FDPS	FDPS
AC012314.15	AC012314.15		PDIA5	PDIA5
AC012314.16	AC012314.16		PLEK2	PLEK2
AC012314.3	AC012314.3		USB1	USB1
AC012314.4	AC012314.4		ELOVL1	ELOVL1
AC012314.6	AC012314.6		LETM1	LETM1
AC012314.8	AC012314.8		POLR3E	POLR3E
PRPF31	PRPF31		TMEM147	TMEM147
RALBP1	RALBP1		MRPL17	MRPL17
DYNC2LI1	DYNC2LI1		CSNK1E	CSNK1E
FAM111A-DT	FAM111A-DT		KLHL18	KLHL18
CDC20	CDC20		TFPI2	TFPI2
WDR7	WDR7		IL1RN	IL1RN
PIK3C3	PIK3C3		RAB11FIP1	RAB11FIP1
H2AX	H2AX		TRIM25	TRIM25
SPAG5	SPAG5		AKAP12	AKAP12
RNF135	RNF135		PSME1	PSME1
UBL3	UBL3		UCK2	UCK2
TMED4	TMED4		TOR1B	TOR1B
CDCA2	CDCA2		AC006058.1	AC006058.1
LZTFL1	LZTFL1		DCBLD1	DCBLD1
CXCL2			MICA	MICA
FOXF2			STK10	STK10
IFNB1			FERMT1	FERMT1
UBE2W			NECAP2	NECAP2
IGFBP5			HDAC7	HDAC7
AL133499.1			ISG20L2	ISG20L2
AL162231.4			HIVEP2	HIVEP2
CCL27			CTPS1	CTPS1
PAPPA2			ARHGEF2	ARHGEF2
RAB11B			MYC	MYC
MROH2A			LAMC2	LAMC2
AL596276.2			FAM83G	FAM83G
YWHAE			PARP14	PARP14
ARRDC3			IFNGR2	IFNGR2
MUSK			AHCYL2	AHCYL2
DUSP16			ENTPD3	ENTPD3
FAAP20			ADAM19	ADAM19
TMED5			FNDC3B	FNDC3B
ABCC13			COPG1	COPG1
ACTN2			FLII	FLII
AC025031.2			CTSC	CTSC
MYRFL			ELOA	ELOA
AC100786.1			KRT18	KRT18
MRTFB			PSMC3	PSMC3
TENT5A			SLC25A23	SLC25A23
RRAD			SH3PXD2B	SH3PXD2B
ASB12			MAOA	MAOA
PAIP2			TUFM	TUFM
CDHR5			NLRP1	NLRP1
BCL3			UPP1	UPP1
MT-ND6			DAPP1	DAPP1
MT-TE			TTC9	TTC9
TRMT9B			ATF4	ATF4
INHBA			FDFT1	FDFT1
GEM			ACLY	ACLY
LINC00265			MEG3	MEG3
DRD1			SAT1	SAT1
AL136964.1			CCT7	CCT7
GAS5			LTBP2	LTBP2
DUSP8			TNFAIP1	TNFAIP1
PER1			MAST4	MAST4
FOSB			MALL	MALL
IL6			FN1	FN1
CREB5			PPP4R1	PPP4R1
LINC02053			LSS	LSS
NR1D1			MYO10	MYO10
TNFAIP3			NAGK	NAGK
CCL20			NOP2	NOP2
H2BC8			SIPA1L1	SIPA1L1
CXCL8			N4BP1	N4BP1
IL1A			RBMS2	RBMS2
DUSP1			HMGB3	HMGB3
ATF3			SERPINB6	SERPINB6
FOS			OSMR	OSMR
JUN			STAT2	STAT2
EGR1			DDR1	DDR1
NFKBIA			KIRREL1	KIRREL1
HSPA6			MYO1B	MYO1B
HSPA7			IDH3B	IDH3B
EGR4			CLDN1	CLDN1
PTX3			PXDN	PXDN
			AHSA1	AHSA1
			ADAR	ADAR
			MSN	MSN
			SDHB	SDHB
			PPIB	PPIB
			GOT2	GOT2
			NOP56	NOP56
			MRPL32	MRPL32
			PTMA	PTMA
			MYL6	MYL6
			AMIGO2	AMIGO2
			AREG	AREG
			LRRC59	LRRC59
			YWHAG	YWHAG
			COX4I1	COX4I1
			TGFBR2	TGFBR2
			CAV1
			DSG3
			ABLIM1
			ALDH3A2
			WLS
			CPT1A
			SULF2
			SFRP1
			ACSL1
			TNKS2
			CBR1
			SNHG8
			STRBP
			LRP11
			GCLC
			NRP1
			SCP2
			SORL1
			FAT2
			RPL9
			GGCT
			CTDSPL
			ERF
			DST
			CLU
			PRCP
			PDCD4
			CKAP2
			SPARC
			MTUS1
			YTHDC2
			NR2F2
			KCNMA1
			CYBRD1
			FKBP5
			PPDPF
			CD109
			RPL26
			ADD3
			PRSS23
			TMEM50B
			FLRT3
			PSMC1P1
			SLC26A2
			ENDOD1
			CNTNAP3
			LXN
			CENPF
			NR1D2
			CPA4
			NT5DC3
			UGDH-AS1
			FOXO1
			CTSH
			MLPH
			CCDC14
			RAB7B
			RPS3AP26
			AQP3
			CCNA2
			GPSM2
			PALMD
			MCOLN3
			CLCA2
			EIF4BP6
			TP53INP1
			LIMCH1
			SLF2
			SLITRK6
			BCL2L11
			PHTF2
			MN1
			IL6R
			TCF4
			PRKACB
			DUSP10
			RPS26P47
			RPS2P46
			ZCCHC10
			ATP9B
			ZSWIM7
			AC024293.1
			ALDH3A1
			GXYLT1
			PCDH7
			PBX1
			RPSAP54
			TFCP2L1
			RPS26P15
			PADI3
			SPTLC3
			AC116533.1
			PROS1
			CEP44
			DTD2
			HPGD
			VAV3
			AC093866.1
			AL591135.1
			FAM171B
			RAB30
			RPL13P12
			LRTOMT
			CREG2
			PTPRZ1
			TCN1
			RAB15
			FSIP2
			SERPINB13
			SESN3
			DBP
			TMEM60
			AC007743.1
			KCNQ1OT1
			IRF2BPL
			RPSAP47
			TSC22D3
			GCNT4
			H3P6
			FAM161A
			FGF1
			HELLS
			RPL13AP25
			ADCY1
			RPS23P8
			RPL21P75
			AC093591.1
			RPL21P119
			EPHA4
			GPNMB
			EIF4BP3
			RPL21P16
			MAF
			EFCAB7
			RPL3P4
			RPL10P16
			EXTL2
			LINC00504
			CYP2B7P
			ADAM23
			HNRNPA1P54
			GULP1
			SOX6
			MXRA5
			AC087473.1
			MBOAT1
			KRT15
			AC079922.1
			HNRNPCP2
			OLFML2A
			LRMP
			THBD
			RPSAP19
			CYP4F3
			AKR1B15
			METTL7A
			TMSB4XP4
			CENPA
			AC079250.1
			AC115223.1
			VTCN1
			PPARGC1A
			ATG9B
			CALML3
			EEF1A1P13
			RPL10AP6
			RPL37P2
			ZNF488
			MTRNR2L12
			AC099789.1
			GAS6-AS1
			PSMC1P9
			HSP90AA2P
			RPS11P5
			CLDN23
			EEF1B2P3
			HSPB1P1
			NID1
			MYLK
			PSMC1P3
			HNRNPUL2-BSCL2
			MTND6P4
			CASD1
			RPS2P7
			AC144530.1
			STON1
			RPL7AP50
			PRODH
			AC099336.2
			RBM20
			RPS2P55
			MAP7D2
			MTCO2P12
			CXCL14
			PTGES3P3
			AP000542.3
			LGI3
			AC008592.3
			AC092597.1
			BMP8B
			MAP2K6
			IFITM10
			NANOS1
			PDK4
			AL603839.3
			RPS13P2
			ANKAR
			PCDHAC1
			AP001324.1
			EIF4HP1
			RPSAP4
			TFDP2
			FAM230J
			MT-TY
			THSD7A
			HNRNPA1P4
			FCGBP
			MT-TA
			LINC00937
			CR381653.2
			FAM106A
			GRIN2C
