## Supplementary File 3 for "SARS-CoV-2 proteins exploit host’s genetic and epigenetic mediators for the annexation of key host signaling pathways that confers its immune evasion and disease pathophysiology"

### Sheet: SARS-CoV
Supplementary file 3: List of Human miRNAs targeting the donwregulated genes in SARS-CoV infection.
	human miRNAs	Downregulated Target Genes
	hsa-miR-148a-3p	ARRDC3
	hsa-miR-181a-5p	ARRDC3
	hsa-miR-155-3p	CREB5
	hsa-miR-146a-5p	CXCL8
	hsa-miR-146a-5p	CXCL8
	hsa-miR-155-5p	CXCL8
	hsa-miR-146a-5p	DUSP1
	hsa-miR-152-5p	DUSP1
	hsa-miR-181a-5p	EGR1
	hsa-miR-146a-5p	FOS
	hsa-miR-155-5p	FOS
	hsa-miR-155-5p	FOS
	hsa-miR-181a-5p	FOS
	hsa-miR-148a-3p	IGFBP5
	hsa-miR-148b-3p	IGFBP5
	hsa-miR-152-3p	IGFBP5
	hsa-miR-181a-5p	IL1A
	hsa-miR-146a-5p	IL6
	hsa-miR-146b-5p	IL6
	hsa-miR-155-5p	IL6
	hsa-miR-155-5p	IL6
	hsa-miR-148b-3p	INHBA
	hsa-miR-155-5p	JUN
	hsa-miR-27a-3p	PAIP2
	hsa-miR-146b-3p	PER1
	hsa-miR-152-5p	PER1
	hsa-miR-27a-3p	TMED5
	hsa-miR-27a-3p	TMED5
	hsa-miR-27a-3p	TMED5
	hsa-miR-27a-3p	TMED5
	hsa-miR-141-5p	TNFAIP3
	hsa-miR-141-5p	UBE2W
	hsa-miR-152-5p	YWHAE
	hsa-miR-2053	YWHAE

### Sheet: SARS-CoV-2
Supplementary file 3: List of Human miRNAs targeting the donwregulated genes in SARS-CoV-2 infection.
	Human miRNAs	Downregulated Target Genes
	hsa-miR-100-5p	ABLIM1
	hsa-miR-148a-3p	ABLIM1
	hsa-miR-148a-3p	ABLIM1
	hsa-miR-216b-5p	ABLIM1
	hsa-miR-221-3p	ABLIM1
	hsa-miR-221-3p	ABLIM1
	hsa-miR-221-3p	ABLIM1
	hsa-miR-222-3p	ABLIM1
	hsa-miR-222-3p	ABLIM1
	hsa-miR-222-3p	ABLIM1
	hsa-miR-3202	ABLIM1
	hsa-miR-320a	ABLIM1
	hsa-miR-329-3p	ABLIM1
	hsa-miR-34a-5p	ABLIM1
	hsa-miR-372-3p	ABLIM1
	hsa-miR-373-3p	ABLIM1
	hsa-let-7b-5p	ACSL1
	hsa-miR-192-5p	ACSL1
	hsa-miR-34a-5p	ACSL1
	hsa-miR-93-3p	ACSL1
	hsa-let-7b-5p	ADCY1
	hsa-miR-212-3p	ADCY1
	hsa-miR-320a	ADCY1
	hsa-miR-124-3p	ADD3
	hsa-miR-130a-5p	ADD3
	hsa-miR-145-5p	ADD3
	hsa-miR-155-5p	ADD3
	hsa-miR-23a-3p	ADD3
	hsa-miR-145-5p	ALDH3A1
	hsa-miR-155-5p	ALDH3A2
	hsa-miR-7-5p	ALDH3A2
	hsa-miR-1277-5p	AQP3
	hsa-miR-3125	AQP3
	hsa-miR-3159	AQP3
	hsa-miR-3163	AQP3
	hsa-let-7a-5p	BCL2L11
	hsa-miR-106a-5p	BCL2L11
	hsa-miR-106a-5p	BCL2L11
	hsa-miR-106a-5p	BCL2L11
	hsa-miR-106a-5p	BCL2L11
	hsa-miR-106a-5p	BCL2L11
	hsa-miR-1266-5p	BCL2L11
	hsa-miR-148a-3p	BCL2L11
	hsa-miR-16-1-3p	BCL2L11
	hsa-miR-16-1-3p	BCL2L11
	hsa-miR-16-1-3p	BCL2L11
	hsa-miR-16-1-3p	BCL2L11
	hsa-miR-16-1-3p	BCL2L11
	hsa-miR-17-5p	BCL2L11
	hsa-miR-17-5p	BCL2L11
	hsa-miR-17-5p	BCL2L11
	hsa-miR-17-5p	BCL2L11
	hsa-miR-17-5p	BCL2L11
	hsa-miR-17-5p	BCL2L11
	hsa-miR-17-5p	BCL2L11
	hsa-miR-17-5p	BCL2L11
	hsa-miR-17-5p	BCL2L11
	hsa-miR-192-5p	BCL2L11
	hsa-miR-192-5p	BCL2L11
	hsa-miR-192-5p	BCL2L11
	hsa-miR-192-5p	BCL2L11
	hsa-miR-192-5p	BCL2L11
	hsa-miR-192-5p	BCL2L11
	hsa-miR-19a-3p	BCL2L11
	hsa-miR-19b-3p	BCL2L11
	hsa-miR-19b-3p	BCL2L11
	hsa-miR-200b-3p	BCL2L11
	hsa-miR-200c-3p	BCL2L11
	hsa-miR-203b-5p	BCL2L11
	hsa-miR-20a-5p	BCL2L11
	hsa-miR-20a-5p	BCL2L11
	hsa-miR-20a-5p	BCL2L11
	hsa-miR-20a-5p	BCL2L11
	hsa-miR-20a-5p	BCL2L11
	hsa-miR-20a-5p	BCL2L11
	hsa-miR-214-3p	BCL2L11
	hsa-miR-215-5p	BCL2L11
	hsa-miR-215-5p	BCL2L11
	hsa-miR-215-5p	BCL2L11
	hsa-miR-215-5p	BCL2L11
	hsa-miR-215-5p	BCL2L11
	hsa-miR-215-5p	BCL2L11
	hsa-miR-221-3p	BCL2L11
	hsa-miR-221-3p	BCL2L11
	hsa-miR-221-3p	BCL2L11
	hsa-miR-221-3p	BCL2L11
	hsa-miR-222-3p	BCL2L11
	hsa-miR-222-3p	BCL2L11
	hsa-miR-301a-3p	BCL2L11
	hsa-miR-30c-1-3p	BCL2L11
	hsa-miR-30c-2-3p	BCL2L11
	hsa-miR-3120-3p	BCL2L11
	hsa-miR-3120-3p	BCL2L11
	hsa-miR-3120-3p	BCL2L11
	hsa-miR-3120-3p	BCL2L11
	hsa-miR-3120-3p	BCL2L11
	hsa-miR-3161	BCL2L11
	hsa-miR-3161	BCL2L11
	hsa-miR-3161	BCL2L11
	hsa-miR-3161	BCL2L11
	hsa-miR-3161	BCL2L11
	hsa-miR-3161	BCL2L11
	hsa-miR-3192-3p	BCL2L11
	hsa-miR-32-5p	BCL2L11
	hsa-miR-32-5p	BCL2L11
	hsa-miR-32-5p	BCL2L11
	hsa-miR-32-5p	BCL2L11
	hsa-miR-32-5p	BCL2L11
	hsa-miR-32-5p	BCL2L11
	hsa-miR-32-5p	BCL2L11
	hsa-miR-32-5p	BCL2L11
	hsa-miR-32-5p	BCL2L11
	hsa-miR-34a-5p	BCL2L11
	hsa-miR-429	BCL2L11
	hsa-miR-4517	BCL2L11
	hsa-miR-4517	BCL2L11
	hsa-miR-4517	BCL2L11
	hsa-miR-4517	BCL2L11
	hsa-miR-4517	BCL2L11
	hsa-miR-4517	BCL2L11
	hsa-miR-4518	BCL2L11
	hsa-miR-494-3p	BCL2L11
	hsa-miR-708-3p	BCL2L11
	hsa-miR-7848-3p	BCL2L11
	hsa-miR-7848-3p	BCL2L11
	hsa-miR-7848-3p	BCL2L11
	hsa-miR-7853-5p	BCL2L11
	hsa-miR-7853-5p	BCL2L11
	hsa-miR-92a-2-5p	BCL2L11
	hsa-miR-92a-3p	BCL2L11
	hsa-miR-92a-3p	BCL2L11
	hsa-miR-92a-3p	BCL2L11
	hsa-miR-92a-3p	BCL2L11
	hsa-miR-92a-3p	BCL2L11
	hsa-miR-92a-3p	BCL2L11
	hsa-miR-92a-3p	BCL2L11
	hsa-miR-92a-3p	BCL2L11
	hsa-miR-92a-3p	BCL2L11
	hsa-miR-92b-3p	BCL2L11
	hsa-miR-92b-3p	BCL2L11
	hsa-miR-92b-3p	BCL2L11
	hsa-miR-92b-3p	BCL2L11
	hsa-miR-92b-3p	BCL2L11
	hsa-miR-92b-3p	BCL2L11
	hsa-miR-92b-5p	BCL2L11
	hsa-miR-93-5p	BCL2L11
	hsa-miR-93-5p	BCL2L11
	hsa-miR-93-5p	BCL2L11
	hsa-miR-93-5p	BCL2L11
	hsa-miR-93-5p	BCL2L11
	hsa-miR-9-5p	BCL2L11
	hsa-miR-106a-5p	BMP8B
	hsa-miR-106a-5p	BMP8B
	hsa-miR-106a-5p	BMP8B
	hsa-miR-150-5p	BMP8B
	hsa-miR-150-5p	BMP8B
	hsa-miR-150-5p	BMP8B
	hsa-miR-17-5p	BMP8B
	hsa-miR-17-5p	BMP8B
	hsa-miR-17-5p	BMP8B
	hsa-miR-20a-5p	BMP8B
	hsa-miR-20a-5p	BMP8B
	hsa-miR-20a-5p	BMP8B
	hsa-miR-26b-5p	BMP8B
	hsa-miR-3170	BMP8B
	hsa-miR-3170	BMP8B
	hsa-miR-3170	BMP8B
	hsa-miR-372-3p	BMP8B
	hsa-miR-372-3p	BMP8B
	hsa-miR-372-3p	BMP8B
	hsa-miR-373-3p	BMP8B
	hsa-miR-373-3p	BMP8B
	hsa-miR-373-3p	BMP8B
	hsa-miR-7155-5p	BMP8B
	hsa-miR-7155-5p	BMP8B
	hsa-miR-7155-5p	BMP8B
	hsa-miR-93-5p	BMP8B
	hsa-miR-93-5p	BMP8B
	hsa-miR-93-5p	BMP8B
	hsa-miR-1275	CALML3
	hsa-miR-7106-5p	CALML3
	hsa-miR-7111-5p	CALML3
	hsa-miR-765	CALML3
	hsa-miR-940	CALML3
	hsa-miR-1277-5p	CASD1
	hsa-miR-1277-5p	CASD1
	hsa-miR-1277-5p	CASD1
	hsa-miR-26b-5p	CASD1
	hsa-miR-32-5p	CASD1
	hsa-miR-329-3p	CASD1
	hsa-miR-329-3p	CASD1
	hsa-miR-329-3p	CASD1
	hsa-miR-329-3p	CASD1
	hsa-miR-92a-3p	CASD1
	hsa-miR-92b-3p	CASD1
	hsa-miR-106a-5p	CAV1
	hsa-miR-124-3p	CAV1
	hsa-miR-124-3p	CAV1
	hsa-miR-124-3p	CAV1
	hsa-miR-124-3p	CAV1
	hsa-miR-1261	CAV1
	hsa-miR-17-5p	CAV1
	hsa-miR-192-5p	CAV1
	hsa-miR-203a-3p	CAV1
	hsa-miR-20a-5p	CAV1
	hsa-miR-26b-5p	CAV1
	hsa-miR-3140-3p	CAV1
	hsa-miR-3201	CAV1
	hsa-miR-4514	CAV1
	hsa-miR-4517	CAV1
	hsa-miR-7-5p	CAV1
	hsa-miR-7-5p	CAV1
	hsa-miR-766-5p	CAV1
	hsa-miR-93-5p	CAV1
	hsa-miR-3161	CBR1
	hsa-miR-3174	CBR1
	hsa-miR-323a-3p	CBR1
	hsa-miR-921	CBR1
	hsa-miR-92a-3p	CBR1
	hsa-miR-93-3p	CBR1
	hsa-miR-1277-5p	CCDC14
	hsa-miR-1277-5p	CCDC14
	hsa-miR-16-2-3p	CCDC14
	hsa-miR-16-2-3p	CCDC14
	hsa-miR-192-5p	CCDC14
	hsa-miR-215-5p	CCDC14
	hsa-miR-21-5p	CCDC14
	hsa-miR-29a-3p	CCDC14
	hsa-miR-922	CCDC14
	hsa-miR-99a-3p	CCDC14
	hsa-miR-99a-3p	CCDC14
	hsa-miR-99b-3p	CCDC14
	hsa-miR-99b-3p	CCDC14
	hsa-let-7b-5p	CCNA2
	hsa-miR-130a-3p	CCNA2
	hsa-miR-130a-3p	CCNA2
	hsa-miR-130a-3p	CCNA2
	hsa-miR-146a-5p	CCNA2
	hsa-miR-148a-3p	CCNA2
	hsa-miR-148a-3p	CCNA2
	hsa-miR-148a-3p	CCNA2
	hsa-miR-19a-3p	CCNA2
	hsa-miR-19a-3p	CCNA2
	hsa-miR-19a-3p	CCNA2
	hsa-miR-19a-3p	CCNA2
	hsa-miR-19b-3p	CCNA2
	hsa-miR-19b-3p	CCNA2
	hsa-miR-19b-3p	CCNA2
	hsa-miR-19b-3p	CCNA2
	hsa-miR-212-3p	CCNA2
	hsa-miR-22-3p	CCNA2
	hsa-miR-29a-3p	CCNA2
	hsa-miR-29a-3p	CCNA2
	hsa-miR-29a-3p	CCNA2
	hsa-miR-29a-3p	CCNA2
	hsa-miR-301a-3p	CCNA2
	hsa-miR-301a-3p	CCNA2
	hsa-miR-301a-3p	CCNA2
	hsa-miR-4295	CCNA2
	hsa-miR-4295	CCNA2
	hsa-miR-4295	CCNA2
	hsa-miR-98-5p	CCNA2
	hsa-miR-155-5p	CD109
	hsa-miR-3124-3p	CD109
	hsa-miR-1276	CENPA
	hsa-miR-192-5p	CENPA
	hsa-miR-215-5p	CENPA
	hsa-miR-3153	CENPA
	hsa-miR-3190-5p	CENPA
	hsa-miR-3198	CENPA
	hsa-miR-4294	CENPA
	hsa-miR-148a-5p	CENPF
	hsa-miR-16-5p	CENPF
	hsa-miR-192-5p	CENPF
	hsa-miR-215-5p	CENPF
	hsa-miR-373-3p	CENPF
	hsa-miR-93-3p	CENPF
	hsa-let-7b-5p	CKAP2
	hsa-miR-106a-5p	CKAP2
	hsa-miR-106a-5p	CKAP2
	hsa-miR-17-5p	CKAP2
	hsa-miR-20a-5p	CKAP2
	hsa-miR-222-3p	CKAP2
	hsa-miR-93-5p	CKAP2
	hsa-let-7b-5p	CLCA2
	hsa-miR-222-3p	CLDN23
	hsa-miR-1275	CLU
	hsa-miR-1286	CLU
	hsa-miR-16-5p	CLU
	hsa-miR-17-5p	CLU
	hsa-miR-18a-3p	CLU
	hsa-miR-21-5p	CLU
	hsa-miR-2467-3p	CLU
	hsa-miR-3116	CLU
	hsa-miR-3152-3p	CLU
	hsa-miR-3175	CLU
	hsa-miR-3191-5p	CLU
	hsa-miR-326	CLU
	hsa-miR-3659	CLU
	hsa-miR-424-5p	CLU
	hsa-miR-4254	CLU
	hsa-miR-425-5p	CLU
	hsa-miR-4259	CLU
	hsa-miR-7109-5p	CLU
	hsa-miR-7110-3p	CLU
	hsa-miR-7855-5p	CLU
	hsa-miR-922	CLU
	hsa-miR-192-5p	CNTNAP3
	hsa-miR-215-5p	CNTNAP3
	hsa-let-7a-5p	CPA4
	hsa-let-7b-5p	CPA4
	hsa-let-7d-5p	CPA4
	hsa-miR-1245b-3p	CPA4
	hsa-miR-2116-5p	CPA4
	hsa-miR-218-1-3p	CPA4
	hsa-miR-22-5p	CPA4
	hsa-miR-2467-3p	CPA4
	hsa-miR-26b-5p	CPA4
	hsa-miR-4257	CPA4
	hsa-miR-7855-5p	CPA4
	hsa-miR-9-5p	CPA4
	hsa-miR-98-5p	CPA4
	hsa-miR-98-5p	CPA4
	hsa-miR-106a-5p	CPT1A
	hsa-miR-1272	CPT1A
	hsa-miR-150-5p	CPT1A
	hsa-miR-155-5p	CPT1A
	hsa-miR-16-5p	CPT1A
	hsa-miR-17-5p	CPT1A
	hsa-miR-20a-5p	CPT1A
	hsa-miR-212-5p	CPT1A
	hsa-miR-214-5p	CPT1A
	hsa-miR-372-3p	CPT1A
	hsa-miR-373-3p	CPT1A
	hsa-miR-4258	CPT1A
	hsa-miR-4293	CPT1A
	hsa-miR-4296	CPT1A
	hsa-miR-4517	CPT1A
	hsa-miR-5095	CPT1A
	hsa-miR-7151-3p	CPT1A
	hsa-miR-7162-3p	CPT1A
	hsa-miR-7977	CPT1A
	hsa-miR-93-5p	CPT1A
	hsa-miR-143-3p	CREG2
	hsa-miR-203b-3p	CREG2
	hsa-miR-451b	CREG2
	hsa-miR-494-3p	CREG2
	hsa-miR-7158-3p	CREG2
	hsa-miR-744-3p	CREG2
	hsa-miR-766-3p	CREG2
	hsa-miR-100-5p	CTDSPL
	hsa-miR-124-3p	CTDSPL
	hsa-miR-16-5p	CTDSPL
	hsa-miR-16-5p	CTDSPL
	hsa-miR-18a-5p	CTDSPL
	hsa-miR-32-5p	CTDSPL
	hsa-miR-424-5p	CTDSPL
	hsa-miR-424-5p	CTDSPL
	hsa-miR-4258	CTDSPL
	hsa-miR-503-5p	CTDSPL
	hsa-miR-503-5p	CTDSPL
	hsa-miR-767-5p	CTDSPL
	hsa-miR-770-5p	CTDSPL
	hsa-miR-92a-3p	CTDSPL
	hsa-miR-92b-3p	CTDSPL
	hsa-miR-99a-5p	CTDSPL
	hsa-miR-124-3p	CTSH
	hsa-miR-2276-3p	CXCL14
	hsa-miR-2276-3p	CXCL14
	hsa-miR-2276-3p	CXCL14
	hsa-miR-3119	CXCL14
	hsa-miR-3119	CXCL14
	hsa-miR-3119	CXCL14
	hsa-miR-124-3p	CYBRD1
	hsa-miR-1247-5p	CYBRD1
	hsa-miR-146a-5p	CYBRD1
	hsa-miR-146b-5p	CYBRD1
	hsa-miR-17-5p	CYBRD1
	hsa-miR-20a-5p	CYBRD1
	hsa-miR-21-5p	CYBRD1
	hsa-miR-26b-5p	CYBRD1
	hsa-miR-301a-3p	CYBRD1
	hsa-miR-3144-5p	CYBRD1
	hsa-miR-3191-3p	CYBRD1
	hsa-miR-3199	CYBRD1
	hsa-miR-371b-5p	CYBRD1
	hsa-miR-373-5p	CYBRD1
	hsa-miR-4251	CYBRD1
	hsa-miR-4517	CYBRD1
	hsa-miR-7153-5p	CYBRD1
	hsa-miR-7155-5p	CYBRD1
	hsa-miR-92a-3p	CYBRD1
	hsa-miR-93-5p	CYBRD1
	hsa-miR-1273g-3p	CYP4F3
	hsa-miR-3187-5p	CYP4F3
	hsa-miR-4252	CYP4F3
	hsa-miR-766-3p	CYP4F3
	hsa-miR-7703	CYP4F3
	hsa-miR-939-3p	CYP4F3
	hsa-miR-1247-3p	DSG3
	hsa-miR-2276-3p	DSG3
	hsa-miR-127-5p	DST
	hsa-miR-136-5p	DST
	hsa-miR-192-5p	DST
	hsa-miR-203b-5p	DST
	hsa-miR-215-5p	DST
	hsa-miR-218-5p	DST
	hsa-miR-26a-5p	DST
	hsa-miR-3119	DST
	hsa-miR-3130-3p	DST
	hsa-miR-32-5p	DST
	hsa-miR-7156-3p	DST
	hsa-miR-1273h-5p	DTD2
	hsa-miR-214-5p	DTD2
	hsa-miR-30c-1-3p	DTD2
	hsa-miR-30c-2-3p	DTD2
	hsa-miR-7106-5p	DTD2
	hsa-miR-7160-5p	DTD2
	hsa-miR-940	DTD2
	hsa-miR-211-5p	DUSP10
	hsa-miR-21-5p	DUSP10
	hsa-miR-3124-3p	DUSP10
	hsa-miR-3163	DUSP10
	hsa-miR-3201	DUSP10
	hsa-miR-32-5p	DUSP10
	hsa-miR-7110-3p	DUSP10
	hsa-miR-7151-5p	DUSP10
	hsa-miR-92a-3p	DUSP10
	hsa-miR-92a-3p	DUSP10
	hsa-miR-92b-3p	DUSP10
	hsa-miR-98-5p	DUSP10
	hsa-miR-124-3p	ENDOD1
	hsa-miR-124-3p	ENDOD1
	hsa-miR-192-5p	ENDOD1
	hsa-miR-2276-5p	ENDOD1
	hsa-miR-2276-5p	ENDOD1
	hsa-miR-7153-3p	ENDOD1
	hsa-miR-7156-3p	ENDOD1
	hsa-miR-7705	ENDOD1
	hsa-miR-7705	ENDOD1
	hsa-miR-9-5p	ENDOD1
	hsa-let-7a-5p	EPHA4
	hsa-let-7b-5p	EPHA4
	hsa-let-7d-5p	EPHA4
	hsa-miR-106a-5p	EPHA4
	hsa-miR-143-5p	EPHA4
	hsa-miR-17-5p	EPHA4
	hsa-miR-20a-5p	EPHA4
	hsa-miR-211-5p	EPHA4
	hsa-miR-21-5p	EPHA4
	hsa-miR-22-5p	EPHA4
	hsa-miR-3124-3p	EPHA4
	hsa-miR-3129-3p	EPHA4
	hsa-miR-3180-5p	EPHA4
	hsa-miR-320a	EPHA4
	hsa-miR-519c-3p	EPHA4
	hsa-miR-7844-5p	EPHA4
	hsa-miR-92a-3p	EPHA4
	hsa-miR-93-5p	EPHA4
	hsa-miR-93-5p	EPHA4
	hsa-miR-93-5p	EPHA4
	hsa-miR-98-5p	EPHA4
	hsa-miR-124-3p	ERF
	hsa-miR-192-5p	EXTL2
	hsa-miR-215-5p	EXTL2
	hsa-miR-124-3p	FAM171B
	hsa-miR-192-5p	FAM171B
	hsa-miR-215-5p	FAM171B
	hsa-miR-99a-5p	FAM171B
	hsa-miR-16-5p	FAT2
	hsa-miR-17-3p	FAT2
	hsa-miR-124-3p	FGF1
	hsa-miR-3136-5p	FGF1
	hsa-miR-326	FGF1
	hsa-miR-4513	FGF1
	hsa-miR-7109-3p	FGF1
	hsa-miR-7-5p	FGF1
	hsa-miR-943	FGF1
	hsa-miR-100-5p	FKBP5
	hsa-miR-1243	FKBP5
	hsa-miR-1249-5p	FKBP5
	hsa-miR-1343-3p	FKBP5
	hsa-miR-200b-3p	FKBP5
	hsa-miR-200c-3p	FKBP5
	hsa-miR-21-5p	FKBP5
	hsa-miR-22-3p	FKBP5
	hsa-miR-23a-5p	FKBP5
	hsa-miR-2467-3p	FKBP5
	hsa-miR-3139	FKBP5
	hsa-miR-3166	FKBP5
	hsa-miR-3169	FKBP5
	hsa-miR-3190-5p	FKBP5
	hsa-miR-328-3p	FKBP5
	hsa-miR-3654	FKBP5
	hsa-miR-4257	FKBP5
	hsa-miR-429	FKBP5
	hsa-miR-4510	FKBP5
	hsa-miR-455-3p	FKBP5
	hsa-miR-708-5p	FKBP5
	hsa-miR-7106-5p	FKBP5
	hsa-miR-765	FKBP5
	hsa-miR-7977	FKBP5
	hsa-miR-93-3p	FKBP5
	hsa-miR-939-3p	FKBP5
	hsa-miR-99a-5p	FKBP5
	hsa-miR-1271-5p	FOXO1
	hsa-miR-200c-3p	FOXO1
	hsa-miR-215-3p	FOXO1
	hsa-miR-21-5p	FOXO1
	hsa-miR-222-3p	FOXO1
	hsa-miR-223-3p	FOXO1
	hsa-miR-223-3p	FOXO1
	hsa-miR-27a-3p	FOXO1
	hsa-miR-27a-3p	FOXO1
	hsa-miR-27a-3p	FOXO1
	hsa-miR-27a-3p	FOXO1
	hsa-miR-3123	FOXO1
	hsa-miR-3177-5p	FOXO1
	hsa-miR-3177-5p	FOXO1
	hsa-miR-324-5p	FOXO1
	hsa-miR-324-5p	FOXO1
	hsa-miR-519c-5p	FOXO1
	hsa-miR-935	FOXO1
	hsa-miR-9-3p	FOXO1
	hsa-miR-941	FOXO1
	hsa-miR-942-5p	FOXO1
	hsa-miR-9-5p	FOXO1
	hsa-miR-9-5p	FOXO1
	hsa-miR-9-5p	FOXO1
	hsa-miR-96-5p	FOXO1
	hsa-miR-96-5p	FOXO1
	hsa-miR-96-5p	FOXO1
	hsa-miR-96-5p	FOXO1
	hsa-miR-96-5p	FOXO1
	hsa-miR-96-5p	FOXO1
	hsa-miR-98-5p	FOXO1
	hsa-miR-1273h-3p	FSIP2
	hsa-miR-3124-3p	FSIP2
	hsa-miR-3125	FSIP2
	hsa-miR-3125	FSIP2
	hsa-miR-3140-3p	FSIP2
	hsa-miR-3166	FSIP2
	hsa-miR-502-5p	FSIP2
	hsa-miR-7-1-3p	FSIP2
	hsa-miR-7158-5p	FSIP2
	hsa-miR-7-2-3p	FSIP2
	hsa-miR-767-3p	FSIP2
	hsa-miR-7702	FSIP2
	hsa-miR-7977	FSIP2
	hsa-miR-155-5p	GCLC
	hsa-miR-30c-5p	GCLC
	hsa-miR-433-5p	GCLC
	hsa-miR-1273h-5p	GCNT4
	hsa-miR-30c-1-3p	GCNT4
	hsa-miR-30c-2-3p	GCNT4
	hsa-miR-3122	GCNT4
	hsa-miR-7106-5p	GCNT4
	hsa-miR-7977	GCNT4
	hsa-let-7b-5p	GGCT
	hsa-miR-125a-5p	GGCT
	hsa-miR-26b-5p	GPNMB
	hsa-miR-143-5p	GPSM2
	hsa-miR-17-3p	GPSM2
	hsa-miR-192-5p	GPSM2
	hsa-miR-215-3p	GPSM2
	hsa-miR-215-5p	GPSM2
	hsa-miR-3135b	GPSM2
	hsa-miR-323a-3p	GPSM2
	hsa-miR-32-3p	GPSM2
	hsa-miR-3652	GPSM2
	hsa-miR-373-3p	GPSM2
	hsa-miR-7705	GPSM2
	hsa-miR-1277-5p	GULP1
	hsa-miR-192-5p	GULP1
	hsa-miR-215-5p	GULP1
	hsa-miR-32-5p	GULP1
	hsa-miR-7975	GULP1
	hsa-miR-7975	GULP1
	hsa-miR-92a-3p	GULP1
	hsa-miR-92b-3p	GULP1
	hsa-miR-124-3p	GXYLT1
	hsa-miR-124-3p	GXYLT1
	hsa-miR-124-3p	GXYLT1
	hsa-miR-124-3p	GXYLT1
	hsa-miR-143-3p	GXYLT1
	hsa-miR-143-3p	GXYLT1
	hsa-miR-203a-3p	GXYLT1
	hsa-miR-203a-3p	GXYLT1
	hsa-miR-2115-5p	GXYLT1
	hsa-miR-2115-5p	GXYLT1
	hsa-miR-219a-5p	GXYLT1
	hsa-miR-219a-5p	GXYLT1
	hsa-miR-219a-5p	GXYLT1
	hsa-miR-30c-5p	GXYLT1
	hsa-miR-3180-5p	GXYLT1
	hsa-miR-3182	GXYLT1
	hsa-miR-320a	GXYLT1
	hsa-miR-320b	GXYLT1
	hsa-miR-320c	GXYLT1
	hsa-miR-320d	GXYLT1
	hsa-miR-32-5p	GXYLT1
	hsa-miR-3658	GXYLT1
	hsa-miR-365a-3p	GXYLT1
	hsa-miR-365b-3p	GXYLT1
	hsa-miR-7162-5p	GXYLT1
	hsa-miR-7162-5p	GXYLT1
	hsa-miR-7856-5p	GXYLT1
	hsa-miR-92a-3p	GXYLT1
	hsa-miR-92b-3p	GXYLT1
	hsa-miR-9-3p	GXYLT1
	hsa-miR-944	GXYLT1
	hsa-miR-99a-5p	GXYLT1
	hsa-let-7b-5p	HELLS
	hsa-miR-124-3p	HELLS
	hsa-miR-7-5p	HELLS
	hsa-miR-769-5p	HELLS
	hsa-miR-21-3p	HPGD
	hsa-miR-21-5p	HPGD
	hsa-let-7a-5p	IL6R
	hsa-let-7b-5p	IL6R
	hsa-let-7d-5p	IL6R
	hsa-miR-124-3p	IL6R
	hsa-miR-124-3p	IL6R
	hsa-miR-126-5p	IL6R
	hsa-miR-1277-3p	IL6R
	hsa-miR-192-5p	IL6R
	hsa-miR-215-5p	IL6R
	hsa-miR-219a-1-3p	IL6R
	hsa-miR-221-5p	IL6R
	hsa-miR-23a-3p	IL6R
	hsa-miR-34a-5p	IL6R
	hsa-miR-34a-5p	IL6R
	hsa-miR-34a-5p	IL6R
	hsa-miR-4330	IL6R
	hsa-miR-451a	IL6R
	hsa-miR-451a	IL6R
	hsa-miR-451a	IL6R
	hsa-miR-509-3-5p	IL6R
	hsa-miR-5095	IL6R
	hsa-miR-509-5p	IL6R
	hsa-miR-5096	IL6R
	hsa-miR-7151-3p	IL6R
	hsa-miR-7156-3p	IL6R
	hsa-miR-7641	IL6R
	hsa-miR-98-5p	IL6R
	hsa-miR-98-5p	IL6R
	hsa-miR-1272	IRF2BPL
	hsa-miR-141-3p	IRF2BPL
	hsa-miR-200a-3p	IRF2BPL
	hsa-miR-212-5p	IRF2BPL
	hsa-miR-3176	IRF2BPL
	hsa-miR-449c-5p	IRF2BPL
	hsa-miR-449c-5p	IRF2BPL
	hsa-miR-449c-5p	IRF2BPL
	hsa-miR-92a-3p	IRF2BPL
	hsa-miR-940	IRF2BPL
	hsa-miR-940	IRF2BPL
	hsa-miR-940	IRF2BPL
	hsa-miR-17-5p	KCNMA1
	hsa-miR-211-5p	KCNMA1
	hsa-miR-218-5p	KCNMA1
	hsa-miR-124-3p	LIMCH1
	hsa-miR-124-3p	LIMCH1
	hsa-miR-192-5p	LIMCH1
	hsa-miR-21-5p	LIMCH1
	hsa-miR-3140-3p	LIMCH1
	hsa-miR-3148	LIMCH1
	hsa-miR-3164	LIMCH1
	hsa-miR-7110-3p	LIMCH1
	hsa-miR-944	LIMCH1
	hsa-miR-95-5p	LIMCH1
	hsa-miR-425-5p	LRP11
	hsa-miR-455-3p	LRP11
	hsa-miR-1273f	LRTOMT
	hsa-miR-1273g-3p	LRTOMT
	hsa-miR-1273g-3p	LRTOMT
	hsa-miR-221-5p	LRTOMT
	hsa-miR-3165	LRTOMT
	hsa-miR-4252	LRTOMT
	hsa-miR-7155-5p	LRTOMT
	hsa-miR-766-3p	LRTOMT
	hsa-miR-7703	LRTOMT
	hsa-miR-92a-3p	LXN
	hsa-miR-210-3p	MAF
	hsa-miR-212-5p	MAF
	hsa-miR-3143	MAF
	hsa-miR-3151-5p	MAF
	hsa-miR-3650	MAF
	hsa-miR-3656	MAF
	hsa-miR-4516	MAF
	hsa-miR-451b	MAF
	hsa-miR-145-5p	MAP2K6
	hsa-miR-3149	MAP2K6
	hsa-miR-3166	MAP2K6
	hsa-miR-425-5p	MAP2K6
	hsa-miR-922	MAP2K6
	hsa-miR-3178	MBOAT1
	hsa-miR-3178	MBOAT1
	hsa-miR-7113-3p	MBOAT1
	hsa-miR-7977	MBOAT1
	hsa-miR-7977	MBOAT1
	hsa-miR-3127-3p	MCOLN3
	hsa-miR-124-3p	METTL7A
	hsa-miR-146a-5p	METTL7A
	hsa-miR-146b-5p	METTL7A
	hsa-miR-155-5p	METTL7A
	hsa-miR-200a-5p	METTL7A
	hsa-miR-200b-5p	METTL7A
	hsa-miR-3190-5p	METTL7A
	hsa-miR-320a	METTL7A
	hsa-miR-4514	METTL7A
	hsa-miR-7113-3p	METTL7A
	hsa-miR-7153-5p	METTL7A
	hsa-miR-7162-3p	METTL7A
	hsa-miR-769-5p	METTL7A
	hsa-miR-1260a	MN1
	hsa-miR-1260b	MN1
	hsa-miR-2278	MN1
	hsa-miR-3156-3p	MN1
	hsa-miR-7112-5p	MN1
	hsa-miR-7161-5p	MN1
	hsa-miR-9-5p	MN1
	hsa-let-7a-5p	MTUS1
	hsa-let-7a-5p	MTUS1
	hsa-let-7a-5p	MTUS1
	hsa-let-7a-5p	MTUS1
	hsa-let-7a-5p	MTUS1
	hsa-let-7b-5p	MTUS1
	hsa-let-7b-5p	MTUS1
	hsa-let-7b-5p	MTUS1
	hsa-let-7b-5p	MTUS1
	hsa-let-7b-5p	MTUS1
	hsa-let-7d-5p	MTUS1
	hsa-let-7d-5p	MTUS1
	hsa-let-7d-5p	MTUS1
	hsa-let-7d-5p	MTUS1
	hsa-miR-125a-5p	MTUS1
	hsa-miR-19a-3p	MTUS1
	hsa-miR-19b-3p	MTUS1
	hsa-miR-3140-3p	MTUS1
	hsa-miR-3140-3p	MTUS1
	hsa-miR-3140-3p	MTUS1
	hsa-miR-3154	MTUS1
	hsa-miR-3154	MTUS1
	hsa-miR-3154	MTUS1
	hsa-miR-3154	MTUS1
	hsa-miR-98-5p	MTUS1
	hsa-miR-98-5p	MTUS1
	hsa-miR-98-5p	MTUS1
	hsa-miR-98-5p	MTUS1
	hsa-miR-98-5p	MTUS1
	hsa-miR-1272	MYLK
	hsa-miR-1272	MYLK
	hsa-miR-1272	MYLK
	hsa-miR-1272	MYLK
	hsa-miR-1272	MYLK
	hsa-miR-136-3p	MYLK
	hsa-miR-136-3p	MYLK
	hsa-miR-136-3p	MYLK
	hsa-miR-136-3p	MYLK
	hsa-miR-146a-5p	MYLK
	hsa-miR-146b-5p	MYLK
	hsa-miR-155-5p	MYLK
	hsa-miR-181a-2-3p	MYLK
	hsa-miR-18a-5p	MYLK
	hsa-miR-200c-3p	MYLK
	hsa-miR-4251	MYLK
	hsa-miR-4252	MYLK
	hsa-miR-5094	MYLK
	hsa-miR-5094	MYLK
	hsa-miR-5094	MYLK
	hsa-miR-5094	MYLK
	hsa-miR-5094	MYLK
	hsa-miR-7153-5p	MYLK
	hsa-miR-7156-3p	MYLK
	hsa-miR-7-5p	MYLK
	hsa-miR-9-5p	MYLK
	hsa-miR-1266-3p	NANOS1
	hsa-miR-1273h-5p	NANOS1
	hsa-miR-3119	NANOS1
	hsa-miR-3119	NANOS1
	hsa-miR-3136-3p	NANOS1
	hsa-miR-3158-3p	NANOS1
	hsa-miR-3180	NANOS1
	hsa-miR-3180-3p	NANOS1
	hsa-miR-3184-5p	NANOS1
	hsa-miR-3196	NANOS1
	hsa-miR-4292	NANOS1
	hsa-miR-7155-3p	NANOS1
	hsa-miR-744-5p	NANOS1
	hsa-miR-939-3p	NANOS1
	hsa-miR-124-3p	NID1
	hsa-miR-192-5p	NID1
	hsa-miR-215-5p	NID1
	hsa-miR-3151-5p	NID1
	hsa-miR-4516	NID1
	hsa-miR-92a-2-5p	NID1
	hsa-miR-125a-5p	NR1D2
	hsa-miR-1273c	NR1D2
	hsa-miR-145-5p	NR1D2
	hsa-miR-216a-3p	NR1D2
	hsa-miR-27a-3p	NR1D2
	hsa-miR-3185	NR1D2
	hsa-miR-372-3p	NR1D2
	hsa-miR-373-3p	NR1D2
	hsa-miR-509-3p	NR1D2
	hsa-miR-519c-3p	NR1D2
	hsa-miR-744-5p	NR1D2
	hsa-miR-766-3p	NR1D2
	hsa-miR-150-5p	NR2F2
	hsa-miR-203a-3p	NR2F2
	hsa-miR-203a-3p	NR2F2
	hsa-miR-2116-3p	NR2F2
	hsa-miR-216a-3p	NR2F2
	hsa-miR-27a-3p	NR2F2
	hsa-miR-329-3p	NR2F2
	hsa-miR-372-3p	NR2F2
	hsa-miR-373-3p	NR2F2
	hsa-miR-519c-3p	NR2F2
	hsa-miR-7703	NR2F2
	hsa-miR-7703	NR2F2
	hsa-miR-935	NR2F2
	hsa-miR-124-3p	NRP1
	hsa-miR-148a-3p	NRP1
	hsa-miR-16-5p	NRP1
	hsa-miR-218-5p	NRP1
	hsa-miR-26a-5p	NRP1
	hsa-miR-320a	NRP1
	hsa-miR-9-5p	NRP1
	hsa-miR-1247-3p	NT5DC3
	hsa-miR-1273e	NT5DC3
	hsa-miR-2467-3p	NT5DC3
	hsa-miR-3160-3p	NT5DC3
	hsa-miR-3190-5p	NT5DC3
	hsa-miR-34a-3p	NT5DC3
	hsa-miR-4252	NT5DC3
	hsa-miR-4257	NT5DC3
	hsa-miR-455-3p	NT5DC3
	hsa-miR-503-5p	NT5DC3
	hsa-miR-7160-5p	NT5DC3
	hsa-miR-769-5p	NT5DC3
	hsa-miR-7847-3p	NT5DC3
	hsa-miR-92a-3p	NT5DC3
	hsa-miR-1273a	OLFML2A
	hsa-miR-1273c	OLFML2A
	hsa-miR-1273e	OLFML2A
	hsa-miR-1273g-3p	OLFML2A
	hsa-miR-146a-5p	OLFML2A
	hsa-miR-146b-3p	OLFML2A
	hsa-miR-212-3p	OLFML2A
	hsa-miR-214-5p	OLFML2A
	hsa-miR-3145-5p	OLFML2A
	hsa-miR-320e	OLFML2A
	hsa-miR-3655	OLFML2A
	hsa-miR-4252	OLFML2A
	hsa-miR-7160-3p	OLFML2A
	hsa-miR-7160-5p	OLFML2A
	hsa-miR-766-3p	OLFML2A
	hsa-miR-7703	OLFML2A
	hsa-miR-939-3p	OLFML2A
	hsa-miR-940	OLFML2A
	hsa-miR-3120-5p	PADI3
	hsa-miR-365a-3p	PADI3
	hsa-miR-365a-3p	PADI3
	hsa-miR-365b-3p	PADI3
	hsa-miR-365b-3p	PADI3
	hsa-miR-7851-3p	PADI3
	hsa-miR-7851-3p	PADI3
	hsa-miR-939-3p	PADI3
	hsa-miR-939-3p	PADI3
	hsa-miR-98-5p	PALMD
	hsa-miR-124-3p	PBX1
	hsa-miR-1247-3p	PBX1
	hsa-miR-21-5p	PBX1
	hsa-miR-21-5p	PBX1
	hsa-miR-1277-5p	PCDH7
	hsa-miR-192-5p	PCDH7
	hsa-miR-329-3p	PCDH7
	hsa-miR-329-3p	PCDH7
	hsa-miR-221-3p	PCDHAC1
	hsa-miR-150-5p	PDCD4
	hsa-miR-155-5p	PDCD4
	hsa-miR-16-5p	PDCD4
	hsa-miR-16-5p	PDCD4
	hsa-miR-200a-3p	PDCD4
	hsa-miR-200a-3p	PDCD4
	hsa-miR-21-3p	PDCD4
	hsa-miR-21-3p	PDCD4
	hsa-miR-21-5p	PDCD4
	hsa-miR-21-5p	PDCD4
	hsa-miR-21-5p	PDCD4
	hsa-miR-21-5p	PDCD4
	hsa-miR-21-5p	PDCD4
	hsa-miR-21-5p	PDCD4
	hsa-miR-21-5p	PDCD4
	hsa-miR-21-5p	PDCD4
	hsa-miR-21-5p	PDCD4
	hsa-miR-21-5p	PDCD4
	hsa-miR-21-5p	PDCD4
	hsa-miR-21-5p	PDCD4
	hsa-miR-21-5p	PDCD4
	hsa-miR-21-5p	PDCD4
	hsa-miR-21-5p	PDCD4
	hsa-miR-21-5p	PDCD4
	hsa-miR-21-5p	PDCD4
	hsa-miR-21-5p	PDCD4
	hsa-miR-21-5p	PDCD4
	hsa-miR-21-5p	PDCD4
	hsa-miR-21-5p	PDCD4
	hsa-miR-21-5p	PDCD4
	hsa-miR-21-5p	PDCD4
	hsa-miR-21-5p	PDCD4
	hsa-miR-21-5p	PDCD4
	hsa-miR-21-5p	PDCD4
	hsa-miR-21-5p	PDCD4
	hsa-miR-21-5p	PDCD4
	hsa-miR-21-5p	PDCD4
	hsa-miR-21-5p	PDCD4
	hsa-miR-21-5p	PDCD4
	hsa-miR-21-5p	PDCD4
	hsa-miR-21-5p	PDCD4
	hsa-miR-21-5p	PDCD4
	hsa-miR-21-5p	PDCD4
	hsa-miR-21-5p	PDCD4
	hsa-miR-21-5p	PDCD4
	hsa-miR-21-5p	PDCD4
	hsa-miR-21-5p	PDCD4
	hsa-miR-21-5p	PDCD4
	hsa-miR-21-5p	PDCD4
	hsa-miR-21-5p	PDCD4
	hsa-miR-21-5p	PDCD4
	hsa-miR-21-5p	PDCD4
	hsa-miR-21-5p	PDCD4
	hsa-miR-21-5p	PDCD4
	hsa-miR-21-5p	PDCD4
	hsa-miR-21-5p	PDCD4
	hsa-miR-21-5p	PDCD4
	hsa-miR-21-5p	PDCD4
	hsa-miR-216a-5p	PDCD4
	hsa-miR-218-5p	PDCD4
	hsa-miR-3127-3p	PDCD4
	hsa-miR-3163	PDCD4
	hsa-miR-320a	PDCD4
	hsa-miR-329-5p	PDCD4
	hsa-miR-3653-3p	PDCD4
	hsa-miR-3653-3p	PDCD4
	hsa-miR-3653-5p	PDCD4
	hsa-miR-3658	PDCD4
	hsa-miR-3658	PDCD4
	hsa-miR-744-3p	PDCD4
	hsa-miR-93-3p	PDCD4
	hsa-miR-93-5p	PDCD4
	hsa-miR-938	PDCD4
	hsa-miR-16-5p	PDK4
	hsa-miR-26b-5p	PDK4
	hsa-let-7a-5p	PHTF2
	hsa-miR-106a-5p	PHTF2
	hsa-miR-106a-5p	PHTF2
	hsa-miR-106a-5p	PHTF2
	hsa-miR-17-5p	PHTF2
	hsa-miR-17-5p	PHTF2
	hsa-miR-17-5p	PHTF2
	hsa-miR-192-5p	PHTF2
	hsa-miR-20a-5p	PHTF2
	hsa-miR-20a-5p	PHTF2
	hsa-miR-20a-5p	PHTF2
	hsa-miR-215-5p	PHTF2
	hsa-miR-30c-5p	PHTF2
	hsa-miR-30c-5p	PHTF2
	hsa-miR-3140-5p	PHTF2
	hsa-miR-32-5p	PHTF2
	hsa-miR-3653-5p	PHTF2
	hsa-miR-5096	PHTF2
	hsa-miR-519c-3p	PHTF2
	hsa-miR-519c-3p	PHTF2
	hsa-miR-519c-3p	PHTF2
	hsa-miR-92a-3p	PHTF2
	hsa-miR-92b-3p	PHTF2
	hsa-miR-93-5p	PHTF2
	hsa-miR-93-5p	PHTF2
	hsa-miR-93-5p	PHTF2
	hsa-let-7b-5p	PPARGC1A
	hsa-miR-1277-5p	PPARGC1A
	hsa-miR-1277-5p	PPARGC1A
	hsa-miR-1277-5p	PPARGC1A
	hsa-miR-1277-5p	PPARGC1A
	hsa-miR-1277-5p	PPARGC1A
	hsa-miR-130a-3p	PPARGC1A
	hsa-miR-23a-3p	PPARGC1A
	hsa-miR-3124-3p	PPARGC1A
	hsa-miR-32-3p	PPARGC1A
	hsa-miR-32-3p	PPARGC1A
	hsa-miR-329-3p	PPARGC1A
	hsa-miR-425-3p	PPARGC1A
	hsa-miR-98-5p	PPARGC1A
	hsa-miR-192-3p	PPDPF
	hsa-miR-5096	PPDPF
	hsa-miR-744-5p	PPDPF
	hsa-miR-30c-5p	PRCP
	hsa-miR-3120-5p	PRCP
	hsa-miR-32-5p	PRCP
	hsa-miR-3657	PRCP
	hsa-miR-7110-3p	PRCP
	hsa-miR-106a-5p	PRKACB
	hsa-miR-1273e	PRKACB
	hsa-miR-17-5p	PRKACB
	hsa-miR-19a-3p	PRKACB
	hsa-miR-19b-3p	PRKACB
	hsa-miR-19b-3p	PRKACB
	hsa-miR-203a-3p	PRKACB
	hsa-miR-20a-5p	PRKACB
	hsa-miR-2277-3p	PRKACB
	hsa-miR-3120-3p	PRKACB
	hsa-miR-372-3p	PRKACB
	hsa-miR-373-3p	PRKACB
	hsa-miR-7158-3p	PRKACB
	hsa-miR-93-5p	PRKACB
	hsa-miR-93-5p	PRKACB
	hsa-miR-494-3p	PROS1
	hsa-miR-141-5p	PRSS23
	hsa-miR-192-5p	PRSS23
	hsa-miR-215-5p	PRSS23
	hsa-miR-301a-5p	PRSS23
	hsa-miR-329-3p	PRSS23
	hsa-miR-329-3p	PRSS23
	hsa-miR-329-3p	PRSS23
	hsa-miR-329-3p	PRSS23
	hsa-miR-7111-3p	PRSS23
	hsa-miR-124-3p	PTPRZ1
	hsa-miR-200c-3p	PTPRZ1
	hsa-miR-1266-5p	RAB15
	hsa-miR-1266-5p	RAB15
	hsa-miR-1275	RAB15
	hsa-miR-1343-3p	RAB15
	hsa-miR-1343-3p	RAB15
	hsa-miR-16-5p	RAB15
	hsa-miR-214-3p	RAB15
	hsa-miR-224-5p	RAB15
	hsa-miR-224-5p	RAB15
	hsa-miR-3125	RAB15
	hsa-miR-3126-5p	RAB15
	hsa-miR-3127-5p	RAB15
	hsa-miR-3127-5p	RAB15
	hsa-miR-3160-5p	RAB15
	hsa-miR-424-5p	RAB15
	hsa-miR-4514	RAB15
	hsa-miR-4514	RAB15
	hsa-miR-4518	RAB15
	hsa-miR-4518	RAB15
	hsa-miR-7110-5p	RAB15
	hsa-miR-7111-5p	RAB15
	hsa-miR-7111-5p	RAB15
	hsa-miR-7111-5p	RAB15
	hsa-miR-7152-5p	RAB15
	hsa-miR-7152-5p	RAB15
	hsa-miR-766-5p	RAB15
	hsa-miR-766-5p	RAB15
	hsa-miR-7845-5p	RAB15
	hsa-miR-92a-2-5p	RAB15
	hsa-miR-940	RAB15
	hsa-miR-940	RAB15
	hsa-miR-1273g-5p	RAB30
	hsa-miR-155-5p	RAB30
	hsa-miR-155-5p	RAB30
	hsa-miR-16-5p	RAB30
	hsa-miR-17-5p	RAB30
	hsa-miR-200a-3p	RAB30
	hsa-miR-203b-5p	RAB30
	hsa-miR-20a-5p	RAB30
	hsa-miR-212-5p	RAB30
	hsa-miR-218-5p	RAB30
	hsa-miR-219a-5p	RAB30
	hsa-miR-26b-5p	RAB30
	hsa-miR-29a-5p	RAB30
	hsa-miR-3176	RAB30
	hsa-miR-3192-3p	RAB30
	hsa-miR-4255	RAB30
	hsa-miR-7845-5p	RAB30
	hsa-miR-93-5p	RAB30
	hsa-miR-98-5p	RAB30
	hsa-miR-32-5p	RAB7B
	hsa-miR-92a-3p	RAB7B
	hsa-miR-92b-3p	RAB7B
	hsa-miR-106a-5p	RBM20
	hsa-miR-106a-5p	RBM20
	hsa-miR-1274b	RBM20
	hsa-miR-130a-3p	RBM20
	hsa-miR-130a-3p	RBM20
	hsa-miR-17-5p	RBM20
	hsa-miR-17-5p	RBM20
	hsa-miR-181b-2-3p	RBM20
	hsa-miR-181b-2-3p	RBM20
	hsa-miR-19a-3p	RBM20
	hsa-miR-19a-3p	RBM20
	hsa-miR-19b-3p	RBM20
	hsa-miR-19b-3p	RBM20
	hsa-miR-20a-5p	RBM20
	hsa-miR-20a-5p	RBM20
	hsa-miR-26a-1-3p	RBM20
	hsa-miR-26a-2-3p	RBM20
	hsa-miR-29a-5p	RBM20
	hsa-miR-301a-3p	RBM20
	hsa-miR-301a-3p	RBM20
	hsa-miR-3191-5p	RBM20
	hsa-miR-3191-5p	RBM20
	hsa-miR-3192-5p	RBM20
	hsa-miR-3192-5p	RBM20
	hsa-miR-326	RBM20
	hsa-miR-326	RBM20
	hsa-miR-3653-5p	RBM20
	hsa-miR-4295	RBM20
	hsa-miR-4295	RBM20
	hsa-miR-519c-3p	RBM20
	hsa-miR-519c-3p	RBM20
	hsa-miR-7110-3p	RBM20
	hsa-miR-7152-5p	RBM20
	hsa-miR-924	RBM20
	hsa-miR-924	RBM20
	hsa-miR-93-5p	RBM20
	hsa-miR-93-5p	RBM20
	hsa-miR-100-5p	RPL26
	hsa-miR-18a-3p	RPL26
	hsa-miR-935	RPL26
	hsa-let-7a-5p	RPL9
	hsa-miR-125a-5p	RPL9
	hsa-miR-16-5p	RPL9
	hsa-miR-18a-5p	RPL9
	hsa-miR-320a	RPL9
	hsa-miR-32-5p	RPL9
	hsa-miR-32-5p	RPL9
	hsa-miR-32-5p	RPL9
	hsa-miR-7112-3p	RPL9
	hsa-miR-7112-3p	RPL9
	hsa-miR-7112-3p	RPL9
	hsa-miR-92a-3p	RPL9
	hsa-miR-92a-3p	RPL9
	hsa-miR-92a-3p	RPL9
	hsa-miR-92b-3p	RPL9
	hsa-miR-92b-3p	RPL9
	hsa-miR-92b-3p	RPL9
	hsa-miR-93-5p	RPL9
	hsa-miR-1260b	SCP2
	hsa-miR-192-3p	SCP2
	hsa-miR-26b-5p	SCP2
	hsa-miR-769-5p	SCP2
	hsa-miR-106a-3p	SESN3
	hsa-miR-106a-5p	SESN3
	hsa-miR-1243	SESN3
	hsa-miR-1245b-3p	SESN3
	hsa-miR-1249-5p	SESN3
	hsa-miR-1279	SESN3
	hsa-miR-1279	SESN3
	hsa-miR-143-5p	SESN3
	hsa-miR-148a-3p	SESN3
	hsa-miR-17-5p	SESN3
	hsa-miR-19a-3p	SESN3
	hsa-miR-19b-3p	SESN3
	hsa-miR-20a-5p	SESN3
	hsa-miR-218-2-3p	SESN3
	hsa-miR-219a-1-3p	SESN3
	hsa-miR-219a-2-3p	SESN3
	hsa-miR-219b-3p	SESN3
	hsa-miR-223-3p	SESN3
	hsa-miR-3143	SESN3
	hsa-miR-3148	SESN3
	hsa-miR-3152-3p	SESN3
	hsa-miR-3153	SESN3
	hsa-miR-3159	SESN3
	hsa-miR-323a-3p	SESN3
	hsa-miR-32-5p	SESN3
	hsa-miR-3654	SESN3
	hsa-miR-3657	SESN3
	hsa-miR-4519	SESN3
	hsa-miR-519c-3p	SESN3
	hsa-miR-758-5p	SESN3
	hsa-miR-7847-3p	SESN3
	hsa-miR-92a-3p	SESN3
	hsa-miR-92b-3p	SESN3
	hsa-miR-93-5p	SESN3
	hsa-miR-1260b	SFRP1
	hsa-miR-1260b	SFRP1
	hsa-miR-127-3p	SFRP1
	hsa-miR-1343-5p	SFRP1
	hsa-miR-146a-5p	SFRP1
	hsa-miR-146b-5p	SFRP1
	hsa-miR-27a-3p	SFRP1
	hsa-miR-27a-3p	SFRP1
	hsa-miR-27a-5p	SFRP1
	hsa-miR-3150a-3p	SFRP1
	hsa-miR-3175	SFRP1
	hsa-miR-328-3p	SFRP1
	hsa-miR-4292	SFRP1
	hsa-miR-7153-5p	SFRP1
	hsa-miR-744-5p	SFRP1
	hsa-miR-939-5p	SFRP1
	hsa-miR-124-3p	SLC26A2
	hsa-miR-1247-3p	SLC26A2
	hsa-miR-145-5p	SLC26A2
	hsa-miR-192-5p	SLC26A2
	hsa-miR-215-3p	SLC26A2
	hsa-miR-215-5p	SLC26A2
	hsa-miR-21-5p	SLC26A2
	hsa-miR-216a-3p	SLC26A2
	hsa-miR-216b-5p	SLC26A2
	hsa-miR-26a-5p	SLC26A2
	hsa-miR-26b-5p	SLC26A2
	hsa-miR-27a-3p	SLC26A2
	hsa-miR-3135b	SLC26A2
	hsa-miR-3152-3p	SLC26A2
	hsa-miR-3198	SLC26A2
	hsa-miR-324-5p	SLC26A2
	hsa-miR-3652	SLC26A2
	hsa-miR-3653-5p	SLC26A2
	hsa-miR-4294	SLC26A2
	hsa-miR-770-5p	SLC26A2
	hsa-let-7b-5p	SLF2
	hsa-miR-192-5p	SLF2
	hsa-miR-215-5p	SLF2
	hsa-miR-127-5p	SORL1
	hsa-miR-1269a	SOX6
	hsa-miR-1273h-5p	SOX6
	hsa-miR-155-5p	SOX6
	hsa-miR-16-5p	SOX6
	hsa-miR-19a-3p	SOX6
	hsa-miR-19b-3p	SOX6
	hsa-miR-30c-1-3p	SOX6
	hsa-miR-30c-2-3p	SOX6
	hsa-miR-3122	SOX6
	hsa-miR-3148	SOX6
	hsa-miR-192-5p	SPARC
	hsa-miR-211-5p	SPARC
	hsa-miR-29a-3p	SPARC
	hsa-miR-29a-3p	SPARC
	hsa-miR-29a-3p	SPARC
	hsa-miR-29a-3p	SPARC
	hsa-miR-29a-3p	SPARC
	hsa-miR-29a-5p	SPARC
	hsa-miR-3149	SPARC
	hsa-miR-3653-3p	SPARC
	hsa-miR-433-5p	SPARC
	hsa-miR-767-5p	SPARC
	hsa-miR-7855-5p	SPARC
	hsa-miR-106a-3p	SPTLC3
	hsa-miR-1247-3p	SPTLC3
	hsa-miR-21-5p	SPTLC3
	hsa-miR-2276-3p	SPTLC3
	hsa-miR-7161-3p	SPTLC3
	hsa-miR-7847-3p	SPTLC3
	hsa-miR-7977	SPTLC3
	hsa-miR-155-5p	STRBP
	hsa-miR-20a-3p	STRBP
	hsa-miR-211-5p	STRBP
	hsa-miR-21-5p	STRBP
	hsa-miR-216b-3p	STRBP
	hsa-miR-216b-3p	STRBP
	hsa-miR-216b-3p	STRBP
	hsa-miR-216b-3p	STRBP
	hsa-miR-216b-3p	STRBP
	hsa-miR-3148	STRBP
	hsa-miR-329-3p	STRBP
	hsa-miR-329-3p	STRBP
	hsa-miR-329-3p	STRBP
	hsa-miR-329-3p	STRBP
	hsa-miR-5096	STRBP
	hsa-miR-7106-3p	STRBP
	hsa-miR-7977	STRBP
	hsa-miR-92b-3p	STRBP
	hsa-miR-218-5p	SULF2
	hsa-miR-3136-5p	SULF2
	hsa-miR-3147	SULF2
	hsa-miR-943	SULF2
	hsa-miR-126-3p	TCF4
	hsa-miR-155-5p	TCF4
	hsa-miR-17-5p	TCF4
	hsa-miR-19b-3p	TCF4
	hsa-miR-203a-3p	TCF4
	hsa-miR-203a-3p	TCF4
	hsa-miR-20a-5p	TCF4
	hsa-miR-93-5p	TCF4
	hsa-miR-26b-5p	TCN1
	hsa-miR-192-5p	TFCP2L1
	hsa-miR-215-5p	TFCP2L1
	hsa-miR-2467-5p	TFCP2L1
	hsa-miR-3160-5p	TFCP2L1
	hsa-miR-3188	TFCP2L1
	hsa-miR-4252	TFCP2L1
	hsa-miR-7114-3p	TFCP2L1
	hsa-miR-7160-5p	TFCP2L1
	hsa-miR-7162-3p	TFCP2L1
	hsa-miR-1247-3p	TFDP2
	hsa-miR-1247-3p	TFDP2
	hsa-miR-1247-3p	TFDP2
	hsa-miR-1247-3p	TFDP2
	hsa-miR-1247-3p	TFDP2
	hsa-miR-1260a	TFDP2
	hsa-miR-1260b	TFDP2
	hsa-miR-1273g-3p	TFDP2
	hsa-miR-1273g-3p	TFDP2
	hsa-miR-141-3p	TFDP2
	hsa-miR-143-5p	TFDP2
	hsa-miR-215-3p	TFDP2
	hsa-miR-218-5p	TFDP2
	hsa-miR-2467-3p	TFDP2
	hsa-miR-2467-3p	TFDP2
	hsa-miR-2467-3p	TFDP2
	hsa-miR-2467-3p	TFDP2
	hsa-miR-2467-3p	TFDP2
	hsa-miR-30c-1-3p	TFDP2
	hsa-miR-30c-2-3p	TFDP2
	hsa-miR-3122	TFDP2
	hsa-miR-3135b	TFDP2
	hsa-miR-3156-3p	TFDP2
	hsa-miR-3171	TFDP2
	hsa-miR-3194-3p	TFDP2
	hsa-miR-3650	TFDP2
	hsa-miR-3652	TFDP2
	hsa-miR-371a-5p	TFDP2
	hsa-miR-371b-5p	TFDP2
	hsa-miR-372-5p	TFDP2
	hsa-miR-373-5p	TFDP2
	hsa-miR-4257	TFDP2
	hsa-miR-4257	TFDP2
	hsa-miR-4257	TFDP2
	hsa-miR-4257	TFDP2
	hsa-miR-4257	TFDP2
	hsa-miR-4514	TFDP2
	hsa-miR-455-3p	TFDP2
	hsa-miR-455-3p	TFDP2
	hsa-miR-455-3p	TFDP2
	hsa-miR-455-3p	TFDP2
	hsa-miR-455-3p	TFDP2
	hsa-miR-7160-5p	TFDP2
	hsa-miR-7160-5p	TFDP2
	hsa-miR-7641	TFDP2
	hsa-miR-766-3p	TFDP2
	hsa-miR-7703	TFDP2
	hsa-miR-7977	TFDP2
	hsa-miR-940	TFDP2
	hsa-miR-192-5p	THBD
	hsa-miR-2115-5p	THBD
	hsa-miR-215-5p	THBD
	hsa-miR-3127-5p	THBD
	hsa-miR-7843-5p	THBD
	hsa-miR-1277-5p	THSD7A
	hsa-miR-1277-5p	THSD7A
	hsa-miR-145-5p	THSD7A
	hsa-miR-210-3p	THSD7A
	hsa-miR-223-5p	THSD7A
	hsa-miR-223-5p	THSD7A
	hsa-miR-3119	THSD7A
	hsa-miR-3119	THSD7A
	hsa-miR-3158-3p	THSD7A
	hsa-miR-4297	THSD7A
	hsa-miR-4297	THSD7A
	hsa-miR-7152-5p	THSD7A
	hsa-miR-7152-5p	THSD7A
	hsa-miR-7152-5p	THSD7A
	hsa-miR-200c-5p	TMEM50B
	hsa-miR-26b-5p	TMEM50B
	hsa-miR-7-1-3p	TMEM50B
	hsa-miR-7-2-3p	TMEM50B
	hsa-miR-7854-3p	TMEM50B
	hsa-miR-106a-5p	TNKS2
	hsa-miR-141-3p	TNKS2
	hsa-miR-17-5p	TNKS2
	hsa-miR-17-5p	TNKS2
	hsa-miR-200a-3p	TNKS2
	hsa-miR-20a-5p	TNKS2
	hsa-miR-20a-5p	TNKS2
	hsa-miR-221-3p	TNKS2
	hsa-miR-31-3p	TNKS2
	hsa-miR-372-3p	TNKS2
	hsa-miR-373-3p	TNKS2
	hsa-miR-93-5p	TNKS2
	hsa-miR-93-5p	TNKS2
	hsa-let-7a-2-3p	TP53INP1
	hsa-let-7a-3p	TP53INP1
	hsa-let-7b-3p	TP53INP1
	hsa-let-7f-1-3p	TP53INP1
	hsa-miR-106a-5p	TP53INP1
	hsa-miR-124-3p	TP53INP1
	hsa-miR-125a-5p	TP53INP1
	hsa-miR-125a-5p	TP53INP1
	hsa-miR-1273e	TP53INP1
	hsa-miR-1273e	TP53INP1
	hsa-miR-134-5p	TP53INP1
	hsa-miR-155-5p	TP53INP1
	hsa-miR-155-5p	TP53INP1
	hsa-miR-155-5p	TP53INP1
	hsa-miR-155-5p	TP53INP1
	hsa-miR-155-5p	TP53INP1
	hsa-miR-155-5p	TP53INP1
	hsa-miR-155-5p	TP53INP1
	hsa-miR-155-5p	TP53INP1
	hsa-miR-155-5p	TP53INP1
	hsa-miR-155-5p	TP53INP1
	hsa-miR-16-1-3p	TP53INP1
	hsa-miR-17-5p	TP53INP1
	hsa-miR-17-5p	TP53INP1
	hsa-miR-17-5p	TP53INP1
	hsa-miR-19a-3p	TP53INP1
	hsa-miR-19a-3p	TP53INP1
	hsa-miR-19b-3p	TP53INP1
	hsa-miR-200b-3p	TP53INP1
	hsa-miR-200c-3p	TP53INP1
	hsa-miR-20a-5p	TP53INP1
	hsa-miR-20a-5p	TP53INP1
	hsa-miR-216a-3p	TP53INP1
	hsa-miR-217	TP53INP1
	hsa-miR-26a-5p	TP53INP1
	hsa-miR-26b-3p	TP53INP1
	hsa-miR-27a-3p	TP53INP1
	hsa-miR-3118	TP53INP1
	hsa-miR-3148	TP53INP1
	hsa-miR-3177-5p	TP53INP1
	hsa-miR-4251	TP53INP1
	hsa-miR-4251	TP53INP1
	hsa-miR-429	TP53INP1
	hsa-miR-509-3-5p	TP53INP1
	hsa-miR-509-5p	TP53INP1
	hsa-miR-7-1-3p	TP53INP1
	hsa-miR-7-2-3p	TP53INP1
	hsa-miR-744-3p	TP53INP1
	hsa-miR-93-5p	TP53INP1
	hsa-miR-93-5p	TP53INP1
	hsa-miR-96-5p	TP53INP1
	hsa-miR-98-3p	TP53INP1
	hsa-miR-124-3p	TSC22D3
	hsa-miR-124-5p	TSC22D3
	hsa-miR-124-5p	TSC22D3
	hsa-miR-18a-5p	TSC22D3
	hsa-miR-18a-5p	TSC22D3
	hsa-miR-18a-5p	TSC22D3
	hsa-miR-18b-5p	TSC22D3
	hsa-miR-18b-5p	TSC22D3
	hsa-miR-19b-3p	TSC22D3
	hsa-miR-223-5p	TSC22D3
	hsa-miR-223-5p	TSC22D3
	hsa-miR-3165	TSC22D3
	hsa-miR-3165	TSC22D3
	hsa-miR-4255	TSC22D3
	hsa-miR-4255	TSC22D3
	hsa-miR-7159-5p	TSC22D3
	hsa-miR-7159-5p	TSC22D3
	hsa-miR-744-5p	TSC22D3
	hsa-miR-1266-5p	VAV3
	hsa-miR-1266-5p	VAV3
	hsa-miR-1266-5p	VAV3
	hsa-miR-1266-5p	VAV3
	hsa-miR-1266-5p	VAV3
	hsa-miR-1266-5p	VAV3
	hsa-miR-1266-5p	VAV3
	hsa-miR-130a-5p	VAV3
	hsa-miR-130a-5p	VAV3
	hsa-miR-130a-5p	VAV3
	hsa-miR-130a-5p	VAV3
	hsa-miR-130a-5p	VAV3
	hsa-miR-130a-5p	VAV3
	hsa-miR-130a-5p	VAV3
	hsa-miR-130a-5p	VAV3
	hsa-miR-130a-5p	VAV3
	hsa-miR-148a-5p	VAV3
	hsa-miR-18a-3p	VAV3
	hsa-miR-18a-3p	VAV3
	hsa-miR-18a-3p	VAV3
	hsa-miR-1908-5p	VAV3
	hsa-miR-1908-5p	VAV3
	hsa-miR-1908-5p	VAV3
	hsa-miR-1908-5p	VAV3
	hsa-miR-2115-5p	VAV3
	hsa-miR-2115-5p	VAV3
	hsa-miR-211-5p	VAV3
	hsa-miR-211-5p	VAV3
	hsa-miR-211-5p	VAV3
	hsa-miR-211-5p	VAV3
	hsa-miR-211-5p	VAV3
	hsa-miR-2117	VAV3
	hsa-miR-214-5p	VAV3
	hsa-miR-214-5p	VAV3
	hsa-miR-23a-3p	VAV3
	hsa-miR-23a-3p	VAV3
	hsa-miR-23a-3p	VAV3
	hsa-miR-23a-3p	VAV3
	hsa-miR-23a-3p	VAV3
	hsa-miR-23a-3p	VAV3
	hsa-miR-23a-3p	VAV3
	hsa-miR-23a-3p	VAV3
	hsa-miR-23a-3p	VAV3
	hsa-miR-27a-5p	VAV3
	hsa-miR-27a-5p	VAV3
	hsa-miR-27a-5p	VAV3
	hsa-miR-27a-5p	VAV3
	hsa-miR-3127-5p	VAV3
	hsa-miR-3127-5p	VAV3
	hsa-miR-3127-5p	VAV3
	hsa-miR-3127-5p	VAV3
	hsa-miR-3127-5p	VAV3
	hsa-miR-3130-3p	VAV3
	hsa-miR-3130-3p	VAV3
	hsa-miR-3130-3p	VAV3
	hsa-miR-3133	VAV3
	hsa-miR-3133	VAV3
	hsa-miR-3133	VAV3
	hsa-miR-3173-5p	VAV3
	hsa-miR-3173-5p	VAV3
	hsa-miR-3178	VAV3
	hsa-miR-3178	VAV3
	hsa-miR-3178	VAV3
	hsa-miR-3178	VAV3
	hsa-miR-3178	VAV3
	hsa-miR-3178	VAV3
	hsa-miR-3178	VAV3
	hsa-miR-3183	VAV3
	hsa-miR-3183	VAV3
	hsa-miR-3183	VAV3
	hsa-miR-3183	VAV3
	hsa-miR-3194-3p	VAV3
	hsa-miR-3194-3p	VAV3
	hsa-miR-3194-3p	VAV3
	hsa-miR-324-3p	VAV3
	hsa-miR-324-3p	VAV3
	hsa-miR-324-3p	VAV3
	hsa-miR-34a-5p	VAV3
	hsa-miR-34a-5p	VAV3
	hsa-miR-34a-5p	VAV3
	hsa-miR-34a-5p	VAV3
	hsa-miR-425-3p	VAV3
	hsa-miR-425-3p	VAV3
	hsa-miR-425-3p	VAV3
	hsa-miR-425-3p	VAV3
	hsa-miR-425-3p	VAV3
	hsa-miR-425-3p	VAV3
	hsa-miR-4290	VAV3
	hsa-miR-4290	VAV3
	hsa-miR-4290	VAV3
	hsa-miR-4290	VAV3
	hsa-miR-4290	VAV3
	hsa-miR-4290	VAV3
	hsa-miR-4290	VAV3
	hsa-miR-4292	VAV3
	hsa-miR-4292	VAV3
	hsa-miR-4292	VAV3
	hsa-miR-4292	VAV3
	hsa-miR-4511	VAV3
	hsa-miR-4511	VAV3
	hsa-miR-4511	VAV3
	hsa-miR-4518	VAV3
	hsa-miR-4518	VAV3
	hsa-miR-4518	VAV3
	hsa-miR-4518	VAV3
	hsa-miR-4518	VAV3
	hsa-miR-4518	VAV3
	hsa-miR-4518	VAV3
	hsa-miR-455-5p	VAV3
	hsa-miR-455-5p	VAV3
	hsa-miR-455-5p	VAV3
	hsa-miR-7107-5p	VAV3
	hsa-miR-7107-5p	VAV3
	hsa-miR-7107-5p	VAV3
	hsa-miR-7107-5p	VAV3
	hsa-miR-7107-5p	VAV3
	hsa-miR-7107-5p	VAV3
	hsa-miR-7107-5p	VAV3
	hsa-miR-7107-5p	VAV3
	hsa-miR-7107-5p	VAV3
	hsa-miR-7110-3p	VAV3
	hsa-miR-7110-3p	VAV3
	hsa-miR-7110-3p	VAV3
	hsa-miR-7113-5p	VAV3
	hsa-miR-7113-5p	VAV3
	hsa-miR-7114-3p	VAV3
	hsa-miR-7114-3p	VAV3
	hsa-miR-7114-3p	VAV3
	hsa-miR-7114-3p	VAV3
	hsa-miR-7114-3p	VAV3
	hsa-miR-7114-3p	VAV3
	hsa-miR-7114-3p	VAV3
	hsa-miR-7114-3p	VAV3
	hsa-miR-7160-5p	VAV3
	hsa-miR-7160-5p	VAV3
	hsa-miR-7160-5p	VAV3
	hsa-miR-760	VAV3
	hsa-miR-760	VAV3
	hsa-miR-760	VAV3
	hsa-miR-762	VAV3
	hsa-miR-762	VAV3
	hsa-miR-762	VAV3
	hsa-miR-762	VAV3
	hsa-miR-766-3p	VAV3
	hsa-miR-766-3p	VAV3
	hsa-miR-766-3p	VAV3
	hsa-miR-7706	VAV3
	hsa-miR-7706	VAV3
	hsa-miR-7706	VAV3
	hsa-miR-7706	VAV3
	hsa-miR-938	VAV3
	hsa-miR-938	VAV3
	hsa-miR-939-3p	VAV3
	hsa-miR-939-3p	VAV3
	hsa-miR-939-3p	VAV3
	hsa-miR-939-3p	VAV3
	hsa-miR-98-5p	VAV3
	hsa-let-7b-5p	WLS
	hsa-miR-26b-5p	WLS
	hsa-miR-30c-5p	YTHDC2
	hsa-miR-96-5p	YTHDC2
	hsa-miR-1343-3p	ZNF488
	hsa-miR-18a-3p	ZNF488
	hsa-miR-2276-5p	ZNF488
	hsa-miR-3653-5p	ZNF488
	hsa-miR-7106-3p	ZNF488
	hsa-miR-7704	ZNF488
	hsa-miR-939-3p	ZNF488
	hsa-miR-1273f	ZSWIM7
	hsa-miR-221-5p	ZSWIM7
	hsa-miR-34a-5p	ZSWIM7
	hsa-miR-433-5p	ZSWIM7
