## Supplementary File 4 for "SARS-CoV-2 proteins exploit host’s genetic and epigenetic mediators for the annexation of key host signaling pathways that confers its immune evasion and disease pathophysiology"

### Sheet: SARS-CoV
Supplementary file 4: List of Upregulated Transcription factors in SARS-CoV that can bind around the promoters of human miRNAs
Trancription factor	Human miRNA	Role of the TFs
BRCA1	hsa-miR-146a	Activation
BRCA1	hsa-miR-146a	Activation
BRCA1	hsa-miR-146a	Regulation
BRCA1	hsa-miR-146b	Activation
BRCA1	hsa-miR-148	Regulation
BRCA1	hsa-miR-152	Regulation
BRCA1	hsa-miR-155	Regulation
BRCA1	hsa-miR-205	Regulation
BRCA1	hsa-miR-593	Activation
BRCA1	hsa-miR-99b	Regulation
FOXM1	hsa-miR-135b	Activation
FUS	hsa-miR-141	Activation
FUS	hsa-miR-200a	Activation
RPS6KA5	hsa-miR-181a	Activation
SMAD2	hsa-miR-27a	Activation
SMAD2	hsa-miR-96	Activation

### Sheet: SARS-CoV-2
Supplementary file 4: List of Upregulated Transcription factors in SARS-CoV-2 that can bind around the promoters of human miRNAs
Trancription factor	Human miRNA	Role of the TFs
BMP2	hsa-miR-24-1	Activation
BMP2	hsa-miR-31	Activation
ETS1	hsa-miR-126	Activation
ETS1	hsa-miR-146a	Activation
ETS1	hsa-miR-155	Regulation
ETS1	hsa-miR-21	Activation
ETS1	hsa-miR-222	Activation
ETS1	hsa-miR-222	Regulation
FOSL1	hsa-miR-134	Activation
FOSL1	hsa-miR-221	Activation
FOSL1	hsa-miR-221	Activation
FOSL1	hsa-miR-222	Activation
IL1B	hsa-miR-146a	Activation
IL1B	hsa-miR-21	Activation
IL1B	hsa-miR-9	Activation
IL1B	hsa-miR-9	Activation
IL6	hsa-let-7a	Activation
IL6	hsa-let-7b	Activation
IL6	hsa-miR-146b	Activation
IL6	hsa-miR-519c	Regulation
MMP9	hsa-miR-211	Regulation
MYC	hsa-miR-106a	Activation
MYC	hsa-miR-130a	Activation
MYC	hsa-miR-141	Activation
MYC	hsa-miR-141	Regulation
MYC	hsa-miR-146a	Activation
MYC	hsa-miR-150	Regulation
MYC	hsa-miR-17	Activation
MYC	hsa-miR-17	Activation
MYC	hsa-miR-17	Activation
MYC	hsa-miR-17	Regulation
MYC	hsa-miR-18a	Activation
MYC	hsa-miR-18a	Activation
MYC	hsa-miR-18b	Activation
MYC	hsa-miR-19a	Activation
MYC	hsa-miR-19a	Activation
MYC	hsa-miR-19a	Regulation
MYC	hsa-miR-19b	Activation
MYC	hsa-miR-19b	Activation
MYC	hsa-miR-19b	Regulation
MYC	hsa-miR-200c	Activation
MYC	hsa-miR-20a	Activation
MYC	hsa-miR-20a	Activation
MYC	hsa-miR-221	Activation
MYC	hsa-miR-22	Activation
MYC	hsa-miR-23a	Activation
MYC	hsa-miR-24-2	Activation
MYC	hsa-miR-26a-1	Activation
MYC	hsa-miR-26a-2	Activation
MYC	hsa-miR-26a	Activation
MYC	hsa-miR-26b	Activation
MYC	hsa-miR-27a	Activation
MYC	hsa-miR-32	Activation
MYC	hsa-miR-371a	Activation
MYC	hsa-miR-371b	Activation
MYC	hsa-miR-372	Activation
MYC	hsa-miR-373	Activation
MYC	hsa-miR-7-1	Activation
MYC	hsa-miR-92a	Activation
MYC	hsa-miR-92a	Activation
MYC	hsa-miR-9-2	Activation
MYC	hsa-miR-9	Activation
MYC	hsa-miR-9	Activation
NFKB1	hsa-let-7a-3	Activation
NFKB1	hsa-let-7b	Activation
NFKB1	hsa-miR-100	Activation
NFKB1	hsa-miR-125b-1	Activation
NFKB1	hsa-miR-127	Activation
NFKB1	hsa-miR-1286	Activation
NFKB1	hsa-miR-130a	Activation
NFKB1	hsa-miR-130a	Activation
NFKB1	hsa-miR-136	Activation
NFKB1	hsa-miR-146a	Activation
NFKB1	hsa-miR-146a	Activation
NFKB1	hsa-miR-146a	Activation
NFKB1	hsa-miR-146a	Activation
NFKB1	hsa-miR-146a	Regulation
NFKB1	hsa-miR-146b	Activation
NFKB1	hsa-miR-148a	Activation
NFKB1	hsa-miR-150	Activation
NFKB1	hsa-miR-155	Activation
NFKB1	hsa-miR-155	Activation
NFKB1	hsa-miR-155	Activation
NFKB1	hsa-miR-155	Activation
NFKB1	hsa-miR-155	Activation
NFKB1	hsa-miR-16	Regulation
NFKB1	hsa-miR-1908	Activation
NFKB1	hsa-miR-200a	Activation
NFKB1	hsa-miR-200b	Activation
NFKB1	hsa-miR-210	Activation
NFKB1	hsa-miR-210	Activation
NFKB1	hsa-miR-21	Activation
NFKB1	hsa-miR-21	Activation
NFKB1	hsa-miR-21	Activation
NFKB1	hsa-miR-21	Regulation
NFKB1	hsa-miR-224	Activation
NFKB1	hsa-miR-2467	Activation
NFKB1	hsa-miR-2909	Activation
NFKB1	hsa-miR-301a	Activation
NFKB1	hsa-miR-30c-2	Activation
NFKB1	hsa-miR-30c	Activation
NFKB1	hsa-miR-34a	Activation
NFKB1	hsa-miR-365	Activation
NFKB1	hsa-miR-365	Activation
NFKB1	hsa-miR-425	Activation
NFKB1	hsa-miR-425	Activation
NFKB1	hsa-miR-429	Activation
NFKB1	hsa-miR-4454	Activation
NFKB1	hsa-miR-449c	Activation
NFKB1	hsa-miR-494	Activation
NFKB1	hsa-miR-502	Activation
NFKB1	hsa-miR-509	Activation
NFKB1	hsa-miR-9-1	Activation
NFKB1	hsa-miR-9	Activation
NFKB1	hsa-miR-9	Activation
NFKB2	hsa-miR-221	Activation
RELB	hsa-miR-221	Activation
SMAD3	hsa-miR-143	Activation
SMAD3	hsa-miR-143	Activation
SMAD3	hsa-miR-145	Activation
SMAD3	hsa-miR-145	Activation
SMAD3	hsa-miR-155	Activation
SMAD3	hsa-miR-17	Activation
SMAD3	hsa-miR-181a-2	Activation
SMAD3	hsa-miR-181b-2	Activation
SMAD3	hsa-miR-18a	Activation
SMAD3	hsa-miR-192	Activation
SMAD3	hsa-miR-192	Activation
SMAD3	hsa-miR-19a	Activation
SMAD3	hsa-miR-19b-1	Activation
SMAD3	hsa-miR-200a	Activation
SMAD3	hsa-miR-200b	Activation
SMAD3	hsa-miR-20a	Activation
SMAD3	hsa-miR-21	Activation
SMAD3	hsa-miR-27a	Activation
SMAD3	hsa-miR-31	Activation
SMAD3	hsa-miR-424	Activation
SMAD3	hsa-miR-433	Activation
SMAD3	hsa-miR-451	Activation
SMAD3	hsa-miR-455	Activation
SMAD3	hsa-miR-494	Regulation
SMAD3	hsa-miR-503	Activation
SMAD3	hsa-miR-92a-1	Activation
STAT1	hsa-let-7a	Activation
STAT1	hsa-miR-124	Activation
STAT1	hsa-miR-146b	Activation
STAT1	hsa-miR-155	Activation
STAT1	hsa-miR-29a	Activation
STAT1	hsa-miR-34a	Regulation
STAT1	hsa-miR-7	Activation
TLR2	hsa-miR-125a	Regulation
TLR2	hsa-miR-146a	Activation
TLR2	hsa-miR-9	Activation
TNF	hsa-let-7a-1	Activation
TNF	hsa-let-7d	Activation
TNF	hsa-let-7f-1	Activation
TNF	hsa-miR-146b	Activation
TNF	hsa-miR-17	Activation
TNF	hsa-miR-203	Activation
TNF	hsa-miR-31	Activation
TNF	hsa-miR-9	Activation
